# A tonsil organoid model reveals Epstein-Barr virus infected germinal center B cell states during primary infection

**DOI:** 10.64898/2026.01.15.699764

**Authors:** Mahina Tabassum Mitul, Yizhe Sun, Timothy B. Yates, Suhas Sureshchandra, Jenna M. Kastenschmidt, Andrew M. Sorn, Zachary W. Wagoner, Erika M Joloya, Arjun Nair, Allyssa Daugherty, Naresha Saligrama, Gurpreet Ahuja, Qui Zhong, Douglas Trask, Leah C. Kottyan, Matthew T. Weirauch, Carmy Forney, Benjamin E. Gewurz, Lisa E. Wagar

## Abstract

Epstein-Barr virus (EBV) colonizes secondary lymphoid tissues to establish persistent infection and is strongly associated with malignancy and autoimmunity. Our understanding of EBV infection biology is hindered by a lack of models that capture infected B cell activity in the lymphoid tissue microenvironment. We therefore developed an EBV human tonsil organoid model to evaluate key B cell states and antiviral responses, including after primary infection. EBV promoted B cell differentiation into germinal center (GC)-like phenotypes and transcriptomic analyses highlighted numerous B cell transcriptional programs unique to EBV-infected cells. B cell receptor repertoire analysis revealed that most EBV-infected B cells underwent class switching but only rarely participated in somatic hypermutation. CD4 T cells, highly activated by organoid infection, limited EBV^+^ B cell outgrowth. Our findings demonstrate human tonsil organoids as a physiologically relevant model to investigate key aspects of EBV immunity and pathogenesis.
