## Extended Data Table 1 for "A tonsil organoid model reveals Epstein-Barr virus infected germinal center B cell states during primary infection"

### Sheet: deID_donor demographics(tonsil 
ID	Tissue type	Age (years)	Sex	Race	Source
1	Tonsil + Blood	13	Female	White	CHOC
2	Tonsil + Blood	9	Male	White	CHOC
3	Tonsil + Blood	6	Male	Other	CHOC
4	Tonsil + Blood	3	Male	White	CHOC
5	Tonsil + Blood	5	Male	Asian	CHOC
6	Tonsil + Blood	6	Female	Asian	CHOC
7	Tonsil + Blood	15	Male	Other	CHOC
8	Tonsil + Blood	6	Male	Asian	CHOC
9	Tonsil + Blood	4	Male	White	CHOC
10	Tonsil + Blood	9	Male	white	CHOC
11	Tonsil + Blood	4	Male	White	CHOC
12	Tonsil + Blood	8	Male	White	CHOC
13	Tonsil + Blood	12	Male	Asian	CHOC
14	Tonsil + Blood	9	Male	White	CHOC
15	Tonsil + Blood	2	Female	Other	CHOC
16	Tonsil + Blood	15	Male	White	CHOC
17	Tonsil + Blood	2	Female	White	CHOC
18	Tonsil + Blood	5	Male	White	CHOC
19	Tonsil + Blood	26	Female	White	UCIMC
20	Tonsil	8	Male	Black or African American	CHTN
21	Tonsil	16	Female	White	CHTN
22	Tonsil	16	Female	White	CHTN
23	Tonsil	5	Female	White	CHTN
24	Tonsil	5	Female	White	CHTN
25	Tonsil	3	Male	White	CHTN
26	Tonsil	2	Male	White	CHTN
27	Tonsil	11	Male	White	CHTN
28	Tonsil	9	Male	Black or African American	CHTN
29	Tonsil	2	Female	White	CHTN
30	Tonsil	14	Male	White	CHTN
31	Tonsil	11	Female	White	CHTN
32	Tonsil	12	Female	White	CHTN
33	Tonsil	3	Male	Black or African American	CHTN
34	Tonsil	2	Female	Black or African American	CHTN
35	Tonsil	11	Female	White	CHTN
36	Tonsil	10	Female	Black or African American	CHTN
37	Tonsil	8	Female	Black or African American	CHTN
38	Tonsil	2	Female	White	CHTN
39	Tonsil	10	Female	White	CHTN
40	Tonsil	2	Male	White	CHTN
41	Tonsil	9	Female	Black or African American	CHTN
42	Tonsil	12	Male	White	CHTN
43	Tonsil	14	Female	White	CHTN
44	Tonsil	2	Male	White	CHTN
45	Tonsil	3	Female	White	CHTN
46	Tonsil	8	Male	White	CHTN
47	Tonsil	5	Male	White	CHTN
48	Tonsil	8	Female	White	CHTN
49	Tonsil	13	Female	White	CHTN
50	Tonsil	13	Male	White	CHTN
51	Tonsil	17	Female	Black or African American	CHTN
52	Tonsil	8	Male	White	CHTN
53	Tonsil	3	Female	White	CHTN
54	Tonsil	2	Male	White	CHTN
55	Tonsil	8	Female	White	CHTN
56	Tonsil	6	Male	White	CHTN
57	Tonsil	2	Female	White	CHTN
58	Tonsil	3	Male	White	CHTN
59	Tonsil	4	Male	White	CHTN
60	Tonsil	2	Male	White	CHTN
61	Tonsil	7	Female	White	CHTN
62	Tonsil	2	Male	White	CHTN
63	Blood	28	Female	White	ICTS
64	Blood	37	Male	White	ICTS
65	Blood	53	Male	White	ICTS
66	Blood	32	Male	White	ICTS
67	Blood	30	Male	Black	ICTS
68	Spleen	15	Male	NA	CHOC
69	Spleen	77	Female	More than one	UCIMC
70	Spleen	62	Male	White	UCIMC
71	Spleen	75	Male	White	UCIMC
