## Extended Data Table 2 for "A tonsil organoid model reveals Epstein-Barr virus infected germinal center B cell states during primary infection"

### Sheet: top 50 markers_d4-21_main umap_
p_val	avg_log2FC	pct.1	pct.2	p_val_adj	cluster	gene
0	2.82163	0.251	0.066	0	0	ENSG00000257275
0	2.74006	0.327	0.094	0	0	ENSG00000290680
0	2.5663	0.475	0.152	0	0	FCRL1
0	2.49162	0.266	0.091	0	0	C1orf162
0	2.3466	0.269	0.094	0	0	TSPAN13
0	2.19687	0.828	0.396	0	0	TCL1A
0	2.11952	0.416	0.199	0	0	NIBAN3
0	2.06193	0.534	0.266	0	0	LINC02397
0	1.98981	0.701	0.403	0	0	HVCN1
0	1.93685	0.655	0.277	0	0	AFF3
0	1.9197	0.711	0.414	0	0	RALGPS2
0	1.8867	0.664	0.32	0	0	VPREB3
0	1.84971	0.817	0.521	0	0	CD79B
0	1.83058	0.325	0.191	0	0	CYB561A3
0	1.82731	0.579	0.271	0	0	CD72
0	1.81474	0.525	0.255	0	0	BACH2
0	1.80794	0.329	0.195	0	0	ALOX5
0	1.80408	0.456	0.302	0	0	RUBCNL
0	1.75582	0.277	0.162	0	0	HLA-DOB
0	1.73819	0.428	0.181	0	0	ADAM28
0	1.73693	0.369	0.213	0	0	ENSG00000289963
0	1.73179	0.568	0.263	0	0	KLF2
0	1.70273	0.398	0.241	0	0	IGHD
0	1.65335	0.624	0.372	0	0	HLA-DMB
0	1.62629	0.5	0.331	0	0	LINC00926
0	1.60046	0.725	0.48	0	0	SELL
0	1.59664	0.296	0.185	0	0	PLEKHG1
0	1.56587	0.756	0.395	0	0	BANK1
0	1.54197	0.668	0.515	0	0	SNX2
0	1.52379	0.599	0.386	0	0	CD19
0	1.51803	0.251	0.136	0	0	JAZF1
0	1.50013	0.346	0.268	0	0	SPI1
0	1.48948	0.972	0.647	0	0	HLA-DPB1
0	1.48867	0.532	0.398	0	0	STX7
0	1.47621	0.371	0.284	0	0	TSPAN3
0	1.45191	1	0.956	0	0	CD74
0	1.41251	0.346	0.203	0	0	ARHGAP24
0	1.40063	0.513	0.397	0	0	GBP4
0	1.38052	0.997	0.69	0	0	HLA-DRA
0	1.37904	0.92	0.619	0	0	HLA-DRB5
0	1.37769	0.322	0.197	0	0	MARCHF1
0	1.36449	0.992	0.706	0	0	HLA-DRB1
3.38725e-290	1.41913	0.253	0.158	1.29982e-285	0	MTSS1
1.73887e-284	1.77752	0.277	0.193	6.67273e-280	0	COL19A1
2.35206e-272	1.57797	0.263	0.175	9.02578e-268	0	RASGRP2
3.41391e-269	1.537	0.318	0.243	1.31005e-264	0	BCL11A
7.2347e-265	1.54018	0.291	0.211	2.77624e-260	0	IGHV5-78
5.1558e-235	1.4866	0.329	0.267	1.97849e-230	0	CHPT1
3.23959e-214	1.4963	0.297	0.233	1.24316e-209	0	KIAA0040
5.00242e-112	1.48147	0.275	0.244	1.91963e-107	0	E2F5
0	3.7485	0.518	0.094	0	1	GPR146
0	2.87669	0.321	0.072	0	1	ADM
0	2.68321	0.446	0.133	0	1	WNT10A
0	2.62671	0.385	0.113	0	1	NEIL1
0	2.41074	0.73	0.253	0	1	LINC01857
0	2.26164	0.25	0.083	0	1	ENSG00000290020
0	2.13501	0.338	0.108	0	1	COL9A3
0	2.01184	0.293	0.103	0	1	MYLIP
0	1.97174	0.297	0.118	0	1	BEND5
0	1.89249	0.435	0.189	0	1	ZNF395
0	1.87783	0.386	0.187	0	1	FUT11
0	1.87267	0.396	0.149	0	1	CCSER1
0	1.84361	0.292	0.155	0	1	NREP
0	1.83388	0.594	0.192	0	1	ADAM28
0	1.82614	0.542	0.238	0	1	HIF1A-AS3
0	1.80449	0.271	0.118	0	1	DHRS13
0	1.80349	0.394	0.147	0	1	ELL3
0	1.75688	0.649	0.306	0	1	HILPDA
0	1.73554	0.396	0.171	0	1	MXI1
0	1.72348	0.434	0.244	0	1	GALNT2
0	1.71917	0.307	0.094	0	1	ADAM7-AS1
0	1.7148	0.532	0.252	0	1	MIR210HG
0	1.71028	0.503	0.192	0	1	MARCHF1
0	1.6835	0.72	0.293	0	1	CD72
0	1.66028	0.733	0.315	0	1	CD83
0	1.61871	0.519	0.257	0	1	CALHM6
0	1.61361	0.735	0.386	0	1	GBP4
0	1.55354	0.378	0.197	0	1	ENSG00000273272
0	1.54144	0.669	0.272	0	1	BACH2
0	1.52493	0.311	0.167	0	1	LINC00426
0	1.52372	0.469	0.278	0	1	PAM
0	1.52093	0.368	0.143	0	1	FCRL3
0	1.51786	0.693	0.421	0	1	GBP2
0	1.51463	0.421	0.184	0	1	PLEKHG1
0	1.5047	0.846	0.429	0	1	BANK1
0	1.49344	0.795	0.535	0	1	C7orf50
0	1.48004	0.297	0.148	0	1	PPP1R3E
0	1.47872	0.414	0.21	0	1	LY9
0	1.47546	0.493	0.218	0	1	ENSG00000289963
0	1.44992	0.507	0.279	0	1	ZNF107
0	1.41267	0.344	0.15	0	1	TENT5C
0	1.41053	0.366	0.137	0	1	JAZF1
0	1.4063	0.373	0.164	0	1	SETBP1
0	1.38922	0.596	0.302	0	1	PKIG
0	1.38505	0.666	0.392	0	1	NCF1B
0	1.37644	0.343	0.127	0	1	HHEX
0	1.34855	0.376	0.156	0	1	MTSS1
0	1.34682	0.476	0.277	0	1	ORAI3
0	1.34121	0.384	0.16	0	1	CXCR5
1.29959e-252	1.46091	0.348	0.217	4.98705e-248	1	ENSG00000290104
0	3.86361	0.276	0.021	0	2	COPDA1
0	2.92637	0.27	0.054	0	2	SOX5
0	2.90825	0.315	0.07	0	2	SHISA8
0	2.73342	0.268	0.057	0	2	BHLHE41
0	2.25609	0.32	0.059	0	2	CYRIA
0	2.18762	0.344	0.068	0	2	LRRK2
0	2.16806	0.41	0.08	0	2	COBLL1
0	2.10634	0.338	0.072	0	2	IGHA2
0	2.04097	0.268	0.109	0	2	TESC
0	2.02411	0.379	0.117	0	2	CD24
0	1.96591	0.626	0.216	0	2	TSPAN33
0	1.91374	0.283	0.079	0	2	FCRL2
0	1.89536	0.317	0.075	0	2	OSBPL10
0	1.84918	0.541	0.235	0	2	AIM2
0	1.831	0.453	0.167	0	2	SCIMP
0	1.81284	0.447	0.209	0	2	DTNB-AS1
0	1.79973	0.274	0.124	0	2	LMO2
0	1.74832	0.65	0.197	0	2	ARHGAP24
0	1.70603	0.461	0.122	0	2	HHEX
0	1.66914	0.442	0.136	0	2	ZEB2
0	1.65995	0.278	0.122	0	2	CD86
0	1.61236	0.549	0.234	0	2	FCRL5
0	1.59646	0.328	0.122	0	2	FCGR2B
0	1.59084	0.341	0.146	0	2	KYNU
0	1.59025	0.469	0.169	0	2	CIITA
0	1.58999	0.871	0.416	0	2	NAPSB
0	1.58191	0.995	0.691	0	2	HLA-DPB1
0	1.56783	0.871	0.493	0	2	CTSH
0	1.5532	0.7	0.335	0	2	SMIM14
0	1.55299	0.391	0.162	0	2	BMP2K
0	1.54317	0.527	0.189	0	2	SESN3
0	1.51603	0.402	0.196	0	2	RAB31
0	1.49596	0.723	0.395	0	2	ACP5
0	1.48617	0.431	0.143	0	2	FCRL3
0	1.47494	0.366	0.174	0	2	LHPP
0	1.46634	0.264	0.108	0	2	SGPP1
0	1.44699	0.717	0.379	0	2	SYK
0	1.4331	0.441	0.164	0	2	HLA-DOB
0	1.40872	0.407	0.073	0	2	IGHG2
0	1.40042	0.705	0.344	0	2	FCRLA
0	1.39541	0.454	0.202	0	2	HDAC9
0	1.37495	0.323	0.119	0	2	FADS3
0	1.37264	0.907	0.433	0	2	BANK1
0	1.37018	0.272	0.106	0	2	ZDHHC14
0	1.36893	0.682	0.385	0	2	TCF4
0	1.35544	0.979	0.646	0	2	HLA-DQA1
0	1.34952	0.334	0.146	0	2	RASSF2
0	1.33056	0.427	0.197	0	2	ENSG00000273272
5.40002e-305	1.53641	0.372	0.207	2.0722e-300	2	KLK1
5.22388e-194	1.50585	0.262	0.146	2.00461e-189	2	NEK6
0	6.61998	0.263	0.005	0	3	KSR2
0	5.63807	0.578	0.023	0	3	DRAIC
0	5.47393	0.562	0.044	0	3	CXCL13
0	5.01188	0.282	0.013	0	3	ST8SIA1
0	4.51945	0.426	0.028	0	3	PTPN13
0	4.47211	0.443	0.032	0	3	FBLN7
0	4.42702	0.359	0.036	0	3	ICA1
0	4.36785	0.387	0.028	0	3	GNG4
0	4.25412	0.664	0.066	0	3	TIGIT
0	4.20618	0.532	0.067	0	3	ENSG00000266088
0	4.17372	0.552	0.071	0	3	FAAH2
0	4.13502	0.255	0.015	0	3	LINC01281
0	4.11214	0.615	0.129	0	3	PASK
0	4.08744	0.394	0.044	0	3	PDCD1
0	3.83955	0.452	0.057	0	3	TBC1D4
0	3.46435	0.482	0.055	0	3	CD4
0	3.35084	0.288	0.041	0	3	LINC00963
0	3.33597	0.363	0.05	0	3	INPP4B
0	3.33413	0.488	0.072	0	3	SH2D1A
0	3.32169	0.446	0.07	0	3	GPRIN3
0	3.30272	0.476	0.068	0	3	ICOS
0	3.29879	0.396	0.108	0	3	MAGEH1
0	3.28514	0.43	0.08	0	3	TSHZ2
0	3.25355	0.415	0.05	0	3	MAF
0	3.24198	0.28	0.043	0	3	TIAM1
0	3.21966	0.674	0.116	0	3	LAT
0	3.16974	0.482	0.074	0	3	CD5
0	3.11785	0.521	0.073	0	3	SIRPG
0	3.11262	0.504	0.118	0	3	TOX2
0	3.09668	0.465	0.127	0	3	SLC9A9
0	3.0964	0.331	0.042	0	3	CD40LG
0	3.05445	0.643	0.211	0	3	SMCO4
0	3.04813	0.77	0.317	0	3	CORO1B
0	3.0321	0.363	0.041	0	3	CTLA4
0	3.02828	0.436	0.144	0	3	THADA
0	3.00923	0.73	0.217	0	3	ITM2A
0	2.98286	0.523	0.089	0	3	CD6
0	2.97236	0.422	0.073	0	3	THEMIS
0	2.96777	0.34	0.069	0	3	LINC00649
0	2.95027	0.575	0.14	0	3	TC2N
0	2.93938	0.385	0.068	0	3	ITK
0	2.93067	0.568	0.149	0	3	TOX
0	2.91747	0.548	0.114	0	3	PHACTR2
0	2.91003	0.367	0.07	0	3	TSPAN5
0	2.90847	0.434	0.073	0	3	BCL11B
0	2.90464	0.307	0.076	0	3	IGFBP2
0	2.8971	0.266	0.057	0	3	CMTM8
0	2.88943	0.394	0.072	0	3	PRKCQ
0	2.88819	0.728	0.193	0	3	FYN
0	2.8497	0.699	0.141	0	3	FYB1
0	5.35688	0.945	0.051	0	4	RRM2
0	5.25038	0.425	0.009	0	4	E2F8
0	5.14396	0.644	0.016	0	4	ESCO2
0	5.10531	0.7	0.02	0	4	PKMYT1
0	5.04922	0.609	0.016	0	4	SPC25
0	4.81178	0.671	0.024	0	4	CDC45
0	4.80412	0.38	0.009	0	4	EXO1
0	4.75326	0.57	0.017	0	4	CDCA5
0	4.69221	0.5	0.016	0	4	PBK
0	4.64741	0.853	0.041	0	4	ASF1B
0	4.6382	0.406	0.011	0	4	RAD54L
0	4.63524	0.878	0.034	0	4	CDK1
0	4.62478	0.344	0.01	0	4	ANLN
0	4.59224	0.668	0.026	0	4	DIAPH3
0	4.58967	0.48	0.015	0	4	MELK
0	4.58209	0.419	0.013	0	4	SKA3
0	4.54064	0.481	0.018	0	4	MCM10
0	4.51373	0.753	0.035	0	4	MND1
0	4.4999	0.358	0.009	0	4	NEIL3
0	4.46108	0.404	0.012	0	4	HJURP
0	4.41473	0.473	0.017	0	4	POLQ
0	4.38465	0.876	0.053	0	4	ZWINT
0	4.36232	0.333	0.013	0	4	SPC24
0	4.344	0.973	0.096	0	4	PCLAF
0	4.30627	0.708	0.031	0	4	AURKB
0	4.27592	0.645	0.03	0	4	H3C2
0	4.2626	0.425	0.014	0	4	H3C8
0	4.23773	0.55	0.025	0	4	SHCBP1
0	4.22984	0.697	0.036	0	4	CLSPN
0	4.22804	0.281	0.01	0	4	SKA1
0	4.22683	0.615	0.032	0	4	CDC6
0	4.21461	0.638	0.029	0	4	NCAPG
0	4.20782	0.751	0.032	0	4	CCNA2
0	4.20714	0.535	0.026	0	4	H3C3
0	4.18453	0.613	0.026	0	4	KIFC1
0	4.16069	0.797	0.045	0	4	MKI67
0	4.15791	0.53	0.023	0	4	DSCC1
0	4.15345	0.818	0.078	0	4	H1-5
0	4.14973	0.269	0.011	0	4	CDC25A
0	4.13361	0.349	0.014	0	4	FOXM1
0	4.05777	0.896	0.069	0	4	TK1
0	4.04664	0.305	0.013	0	4	TEDC2
0	4.04494	0.421	0.02	0	4	TRIP13
0	4.01408	0.991	0.141	0	4	TYMS
0	3.95981	0.483	0.023	0	4	DNA2
0	3.95576	0.257	0.009	0	4	RECQL4
0	3.93386	0.475	0.02	0	4	GTSE1
0	3.93001	0.443	0.019	0	4	CDCA2
0	3.92629	0.864	0.043	0	4	UBE2C
0	3.92269	0.892	0.076	0	4	MYBL2
0	3.33962	0.302	0.047	0	5	CCL22
0	3.15044	0.948	0.299	0	5	MIR155HG
0	3.05197	0.262	0.041	0	5	FSCN1
0	2.79635	0.435	0.067	0	5	EMID1
0	2.79601	0.628	0.23	0	5	LTA
0	2.78746	0.788	0.215	0	5	EBI3
0	2.77203	0.596	0.122	0	5	TNFSF9
0	2.76968	0.288	0.045	0	5	ENSG00000253666
0	2.54807	0.481	0.093	0	5	ZBTB32
0	2.51593	0.261	0.045	0	5	DMKN
0	2.41894	0.652	0.152	0	5	LY86-AS1
0	2.37658	0.565	0.116	0	5	PIK3R6
0	2.37283	0.278	0.053	0	5	ODAD3
0	2.34861	0.25	0.044	0	5	CD274
0	2.31736	0.317	0.063	0	5	BMAL2
0	2.30839	0.816	0.31	0	5	BCL2A1
0	2.30332	0.396	0.078	0	5	FAM27C
0	2.27776	0.356	0.075	0	5	MGLL
0	2.24271	0.332	0.07	0	5	DTL
0	2.24127	0.756	0.239	0	5	DUSP2
0	2.22261	0.518	0.105	0	5	GINS2
0	2.19577	0.491	0.109	0	5	GSDME
0	2.19218	0.957	0.268	0	5	CD70
0	2.17784	0.422	0.092	0	5	SCARB1
0	2.16742	0.348	0.069	0	5	LAMP3
0	2.1644	0.832	0.26	0	5	PLEK
0	2.14934	0.26	0.055	0	5	GUCY1B1
0	2.11966	0.501	0.117	0	5	ZFAT
0	2.11538	0.789	0.223	0	5	STAG3
0	2.08963	0.301	0.064	0	5	POLR3G
0	2.08809	0.614	0.141	0	5	CCDC28B
0	2.06892	0.309	0.073	0	5	WDR91
0	2.06356	0.448	0.112	0	5	DRAM1
0	2.03801	0.511	0.115	0	5	CDCA7
0	2.00968	0.81	0.236	0	5	MARCKS
0	1.99175	0.539	0.137	0	5	MCOLN2
0	1.98881	0.598	0.148	0	5	CD300A
0	1.91672	0.768	0.306	0	5	LGALS1
0	1.91544	0.479	0.113	0	5	UCK2
0	1.91364	0.67	0.252	0	5	ANKRD37
0	1.89603	0.37	0.089	0	5	PYCR1
0	1.88708	0.466	0.107	0	5	CENPV
0	1.88704	0.313	0.07	0	5	NETO2
0	1.88045	0.425	0.096	0	5	MCM4
0	1.87327	0.929	0.35	0	5	NME1
0	1.86145	0.534	0.127	0	5	MCM2
0	1.85337	0.264	0.059	0	5	SNHG4
0	1.84482	0.293	0.075	0	5	CHEK1
0	1.792	0.401	0.095	0	5	CDT1
0	1.78878	0.634	0.178	0	5	DUSP5
0	3.23685	0.288	0.057	0	6	PLAAT2
0	2.95112	0.412	0.079	0	6	LINC00996
0	2.60641	0.528	0.113	0	6	IFNG-AS1
0	2.5641	0.954	0.448	0	6	PLAC8
0	2.47644	0.692	0.175	0	6	FCER2
0	2.32524	0.299	0.068	0	6	RASSF6
0	2.13473	0.558	0.16	0	6	LY86-AS1
0	2.07034	0.904	0.273	0	6	CD70
0	2.03691	0.397	0.117	0	6	GSDME
0	2.01133	0.697	0.268	0	6	CHI3L2
0	1.9823	0.267	0.08	0	6	LINC02227
0	1.97673	0.328	0.09	0	6	RNASE6
0	1.95967	0.423	0.111	0	6	LINC02362
0	1.77497	0.68	0.247	0	6	MARCKS
0	1.72999	0.442	0.16	0	6	CD300A
0	1.69024	0.636	0.264	0	6	KCNQ5
0	1.67277	0.482	0.168	0	6	SCIMP
0	1.67028	0.607	0.233	0	6	AIM2
0	1.62851	0.81	0.337	0	6	TNFRSF13B
0	1.61803	0.573	0.229	0	6	ANXA4
0	1.60598	0.343	0.126	0	6	CR1
0	1.5418	0.542	0.229	0	6	P2RX5
0	1.54059	0.848	0.384	0	6	CD38
0	1.53141	0.348	0.14	0	6	RAPGEF2
0	1.52217	0.626	0.277	0	6	GCSAM
0	1.47136	0.488	0.176	0	6	SLC2A5
0	1.46926	0.32	0.123	0	6	LMO2
0	1.4554	0.577	0.24	0	6	STAG3
0	1.45204	0.357	0.167	0	6	RRAGD
0	1.43974	0.442	0.216	0	6	GPR160
0	1.34404	0.541	0.238	0	6	ARHGEF18
0	1.33323	0.723	0.319	0	6	BLK
0	1.31858	0.537	0.238	0	6	IKZF2
0	1.31757	0.91	0.585	0	6	IFI30
0	1.27853	0.314	0.138	0	6	PKHD1L1
0	1.27445	0.465	0.183	0	6	TNFRSF17
0	1.26737	0.338	0.142	0	6	TNFSF9
0	1.26261	0.554	0.264	0	6	ABI3
0	1.25823	0.754	0.351	0	6	LY86
0	1.24107	0.973	0.758	0	6	SUB1
0	1.23453	0.452	0.194	0	6	RAB31
0	1.22381	0.446	0.192	0	6	DUSP5
0	1.20578	0.877	0.45	0	6	PDLIM1
0	1.19195	0.794	0.409	0	6	GLRX
0	1.18437	0.619	0.269	0	6	ITM2C
2.26916e-302	1.17863	0.331	0.153	8.70769e-298	6	MCOLN2
5.97676e-287	1.22674	0.376	0.193	2.29352e-282	6	CERS6
2.64199e-281	1.25603	0.307	0.144	1.01384e-276	6	TEC
8.36471e-279	1.32808	0.31	0.148	3.20987e-274	6	SLC44A1
1.36472e-111	1.657	0.503	0.344	5.23698e-107	6	CTSC
0	8.81248	0.543	0.003	0	7	KRT81
0	8.22355	0.632	0.005	0	7	KRT86
0	7.49582	0.796	0.01	0	7	KIT
0	7.47606	0.689	0.01	0	7	NCR2
0	7.21932	0.279	0.003	0	7	PRAM1
0	6.18167	0.68	0.024	0	7	LINC00299
0	6.1776	0.623	0.016	0	7	RORC
0	6.06973	0.406	0.007	0	7	SH2D1B
0	6.01791	0.308	0.006	0	7	PTGDR
0	5.95299	0.879	0.041	0	7	ENSG00000227240
0	5.80565	0.384	0.011	0	7	MMP25
0	5.72158	0.285	0.015	0	7	LTC4S
0	5.58286	0.481	0.017	0	7	IL23R
0	5.44312	0.853	0.034	0	7	FCER1G
0	5.3832	0.415	0.015	0	7	LINC00892
0	5.31095	0.367	0.011	0	7	IL26
0	5.1934	0.282	0.023	0	7	TGM2
0	5.09419	0.28	0.025	0	7	RGS9
0	4.99466	0.945	0.033	0	7	TYROBP
0	4.91757	0.502	0.022	0	7	ATP8B4
0	4.68089	0.569	0.065	0	7	FES
0	4.6604	0.912	0.124	0	7	custom.TCRD
0	4.56578	0.743	0.06	0	7	TMIGD2
0	4.47545	0.435	0.018	0	7	KLRC1
0	4.41357	0.28	0.019	0	7	ATP10A
0	4.39747	0.99	0.119	0	7	KLRB1
0	4.27113	0.654	0.103	0	7	GSN
0	4.26614	0.3	0.019	0	7	TCP10L
0	4.21634	0.608	0.063	0	7	ID2
0	4.19808	0.644	0.072	0	7	JAML
0	4.16691	0.522	0.063	0	7	TXK
0	4.11866	0.311	0.045	0	7	TSPAN4
0	4.1057	0.678	0.072	0	7	TNFRSF25
0	3.96574	0.302	0.019	0	7	CSF2
0	3.94231	0.671	0.084	0	7	AQP3
0	3.9064	0.566	0.1	0	7	AHR
0	3.85324	0.325	0.029	0	7	GPR68
0	3.79907	0.561	0.142	0	7	LST1
0	3.66372	0.291	0.038	0	7	ARHGAP10
0	3.62881	0.712	0.182	0	7	GYG1
0	3.60419	0.268	0.04	0	7	MPZL3
0	3.604	0.365	0.069	0	7	SMIM3
0	3.56672	0.252	0.047	0	7	CIDEB
0	3.52938	0.434	0.081	0	7	PRR5
0	3.50435	0.278	0.049	0	7	CPNE7
0	3.46651	0.576	0.057	0	7	LINC01871
0	3.39586	0.526	0.078	0	7	IL4I1
0	3.35384	0.312	0.097	0	7	RHOBTB3
0	3.17641	0.34	0.041	0	7	ANXA1
0	3.17395	0.58	0.14	0	7	TNFSF13B
0	6.09484	0.324	0.006	0	8	BHLHA15
0	6.04378	0.381	0.026	0	8	IGHGP
0	5.63608	0.536	0.104	0	8	IGHG1
0	5.21848	0.479	0.017	0	8	ANKRD36BP2
0	5.21625	0.301	0.029	0	8	IGHG4
0	5.10481	0.979	0.313	0	8	JCHAIN
0	4.85146	0.345	0.129	0	8	IGKV4-1
0	4.82541	0.444	0.058	0	8	IGLV6-57
0	4.70983	0.407	0.084	0	8	IGHG2
0	4.56612	0.706	0.411	0	8	IGKC
0	4.14373	0.495	0.143	0	8	IGHG3
0	4.11469	0.826	0.096	0	8	LINC02362
0	4.10878	0.433	0.043	0	8	CCR10
0	4.06747	0.569	0.097	0	8	IGLL5
0	3.80901	0.469	0.167	0	8	IGLC2
0	3.71997	0.985	0.361	0	8	XBP1
0	3.70107	0.261	0.077	0	8	IGLV3-1
0	3.64021	0.977	0.31	0	8	MZB1
0	3.5537	0.736	0.15	0	8	TXNDC5
0	3.54062	0.359	0.079	0	8	IGHA2
0	3.48937	0.352	0.038	0	8	KCNN3
0	3.47532	0.47	0.064	0	8	RASSF6
0	3.28573	0.252	0.024	0	8	ENSG00000258572
0	3.24422	0.624	0.1	0	8	DERL3
0	3.24391	0.626	0.271	0	8	IGHA1
0	3.23046	0.827	0.153	0	8	LINC03034
0	3.21715	0.392	0.044	0	8	SEMA4A
0	3.18226	0.622	0.089	0	8	MEF2B
0	3.06437	0.345	0.043	0	8	IGF1
0	2.87869	0.261	0.052	0	8	TIMD4
0	2.87545	0.433	0.111	0	8	ATF5
0	2.85281	0.661	0.173	0	8	SLC2A5
0	2.83063	0.602	0.072	0	8	PRDM1
0	2.82941	0.498	0.069	0	8	FNDC3B
0	2.79606	0.517	0.078	0	8	RHEX
0	2.66691	0.997	0.783	0	8	SSR4
0	2.65611	0.336	0.059	0	8	ENSG00000288767
0	2.60754	0.734	0.175	0	8	TNFRSF17
0	2.54466	0.52	0.089	0	8	PIK3CD-AS2
0	2.52786	0.27	0.042	0	8	SPAG4
0	2.51778	0.392	0.062	0	8	CKAP4
0	2.49007	0.385	0.051	0	8	CHPF
0	2.46915	0.413	0.055	0	8	BHLHE41
0	2.46458	0.986	0.591	0	8	HSP90B1
0	2.44583	0.847	0.249	0	8	PDIA4
0	2.43293	0.847	0.268	0	8	FKBP11
2.11204e-200	4.44987	0.291	0.128	8.10476e-196	8	IGKV1-5
1.07616e-156	4.46083	0.329	0.167	4.12964e-152	8	IGKV3-20
2.43384e-155	4.26286	0.254	0.116	9.33962e-151	8	IGKV3-11
1.06024e-144	2.82151	0.327	0.191	4.06857e-140	8	IGLC3
0	4.7395	0.59	0.085	0	9	LAG3
0	4.61887	0.281	0.021	0	9	LINC01943
0	4.09103	0.474	0.046	0	9	CTLA4
0	4.00195	0.275	0.029	0	9	LINC02694
0	3.99372	0.346	0.051	0	9	ADTRP
0	3.73163	0.344	0.105	0	9	IL2RA
0	3.6573	0.415	0.062	0	9	STING1
0	3.55142	0.302	0.036	0	9	CXCR6
0	3.52632	0.342	0.065	0	9	LINC03062
0	3.486	0.354	0.055	0	9	GADD45G
0	3.42792	0.629	0.107	0	9	TNFRSF4
0	3.37035	0.463	0.086	0	9	MAL
0	3.25665	0.503	0.068	0	9	CD4
0	3.25514	0.657	0.152	0	9	SH2D2A
0	3.23887	0.951	0.182	0	9	CD3D
0	3.21908	0.453	0.06	0	9	MAF
0	3.11518	0.419	0.106	0	9	MIR4435-2HG
0	3.01383	0.257	0.054	0	9	GNA15
0	2.91147	0.306	0.089	0	9	PRDM1
0	2.85003	0.897	0.2	0	9	CD2
0	2.83531	0.395	0.08	0	9	CD28
0	2.82896	0.829	0.219	0	9	SPOCK2
0	2.8244	0.659	0.121	0	9	CD3G
0	2.82364	0.501	0.079	0	9	CST7
0	2.79669	0.603	0.138	0	9	TNFRSF18
0	2.74089	0.313	0.046	0	9	PTPN13
0	2.69113	0.454	0.188	0	9	TNFRSF1B
0	2.67493	0.357	0.089	0	9	GALM
0	2.67144	0.434	0.099	0	9	FURIN
0	2.65482	0.314	0.071	0	9	NCALD
0	2.64388	0.99	0.365	0	9	IL32
0	2.6335	0.413	0.084	0	9	ICOS
0	2.6129	0.953	0.229	0	9	CD3E
0	2.61176	0.338	0.078	0	9	LINC01871
0	2.60592	0.47	0.09	0	9	SIRPG
0	2.59966	0.292	0.098	0	9	ENSG00000291156
0	2.58777	0.557	0.147	0	9	ZNRF1
0	2.5841	0.572	0.169	0	9	RORA
0	2.55773	0.528	0.182	0	9	SELPLG
0	2.52833	0.92	0.456	0	9	S100A4
0	2.52467	0.374	0.092	0	9	ATP2B4
0	2.50886	0.375	0.133	0	9	RGS1
0	2.50806	0.478	0.106	0	9	CD6
0	2.42257	0.287	0.087	0	9	DUSP16
0	2.40757	0.491	0.212	0	9	CYTOR
0	2.34644	0.715	0.168	0	9	CD247
0	2.33088	0.411	0.096	0	9	GZMM
0	2.32714	0.982	0.653	0	9	custom.TCRA
0	2.32373	0.359	0.113	0	9	HNRNPLL
0	2.32254	0.392	0.087	0	9	BCL11B
0	7.26341	0.385	0.007	0	10	KLRC2
0	7.15644	0.567	0.008	0	10	GZMK
0	7.02637	0.806	0.069	0	10	NKG7
0	6.61351	0.911	0.086	0	10	CCL5
0	6.34336	0.537	0.013	0	10	KLRD1
0	6.19257	0.273	0.007	0	10	KLRC4
0	5.6232	0.36	0.02	0	10	GZMB
0	5.32	0.567	0.037	0	10	AOAH
0	5.29353	0.3	0.013	0	10	CD8A
0	5.29013	0.382	0.03	0	10	CEBPD
0	5.2847	0.555	0.034	0	10	PRF1
0	5.24194	0.287	0.016	0	10	XCL2
0	5.18479	0.68	0.105	0	10	GNLY
0	4.93965	0.864	0.069	0	10	CST7
0	4.79813	0.564	0.039	0	10	GZMA
0	4.76688	0.738	0.053	0	10	CTSW
0	4.76073	0.395	0.038	0	10	CLIC3
0	4.58052	0.416	0.031	0	10	XCL1
0	4.51901	0.307	0.034	0	10	MATK
0	4.34764	0.6	0.048	0	10	KLRK1
0	4.25656	0.56	0.065	0	10	HOPX
0	3.95119	0.436	0.046	0	10	ANXA1
0	3.87076	0.779	0.23	0	10	custom.TCRG
0	3.85789	0.266	0.022	0	10	CD8B
0	3.85398	0.347	0.033	0	10	KLRC1
0	3.56395	0.512	0.102	0	10	CXCR3
0	3.51169	0.289	0.064	0	10	KLRG1
0	3.42948	0.32	0.037	0	10	CXCR6
0	3.32454	0.456	0.077	0	10	TYROBP
0	3.27113	0.456	0.177	0	10	LYAR
0	2.92965	0.59	0.158	0	10	custom.TCRD
0	2.92382	0.517	0.073	0	10	LINC01871
0	2.8111	0.476	0.09	0	10	SH2D1A
0	2.78909	0.457	0.097	0	10	GZMM
0	2.75423	0.903	0.431	0	10	HCST
0	2.73365	0.357	0.099	0	10	MYO1F
0	2.52605	0.337	0.076	0	10	FCER1G
0	2.51184	0.506	0.183	0	10	PITPNC1
0	2.48186	0.402	0.14	0	10	AHNAK
0	2.43949	0.531	0.137	0	10	GIMAP1
0	2.41303	0.443	0.118	0	10	IL7R
0	2.3737	0.419	0.161	0	10	IL2RB
0	2.36144	0.344	0.096	0	10	PYHIN1
0	2.33008	0.52	0.232	0	10	PVRIG
0	2.3262	0.27	0.063	0	10	LINC00861
0	2.26474	0.476	0.133	0	10	CD3G
0	2.26211	0.285	0.096	0	10	PSTPIP1
0	2.25794	0.406	0.164	0	10	LYST
7.69095e-279	2.18345	0.346	0.148	2.95132e-274	10	STOM
1.19373e-248	2.20023	0.332	0.146	4.58082e-244	10	APMAP
0	4.10873	0.395	0.02	0	11	PLCL1
0	3.9996	0.27	0.021	0	11	ITGA6
0	3.97049	0.674	0.048	0	11	LINC00861
0	3.8289	0.789	0.099	0	11	LEF1
0	3.81042	0.456	0.033	0	11	ACTN1
0	3.38299	0.508	0.057	0	11	CMTM8
0	3.37088	0.355	0.04	0	11	LDLRAP1
0	3.36156	0.953	0.172	0	11	GIMAP7
0	3.26253	0.383	0.034	0	11	LINC01550
0	3.2423	0.466	0.055	0	11	BEX3
0	3.13889	0.275	0.029	0	11	GIMAP8
0	3.05799	0.871	0.144	0	11	GIMAP5
0	2.86448	0.926	0.177	0	11	TCF7
0	2.86403	0.792	0.128	0	11	GIMAP1
0	2.85636	0.908	0.163	0	11	GIMAP4
0	2.82529	0.344	0.041	0	11	TRAT1
0	2.81462	0.571	0.075	0	11	ITK
0	2.78429	0.443	0.067	0	11	ANK3
0	2.66412	0.421	0.077	0	11	SERINC5
0	2.63487	0.77	0.201	0	11	CAMK4
0	2.59148	0.45	0.083	0	11	RCAN3
0	2.59105	0.869	0.158	0	11	FYB1
0	2.5676	0.674	0.082	0	11	MAL
0	2.51199	0.568	0.084	0	11	BCL11B
0	2.49986	0.312	0.053	0	11	RNF144A
0	2.47474	0.341	0.052	0	11	TMEM204
0	2.46603	0.286	0.044	0	11	FBLN5
0	2.44836	0.613	0.156	0	11	LIME1
0	2.44823	0.468	0.097	0	11	SOCS3
0	2.40079	0.262	0.056	0	11	TRABD2A
0	2.39715	0.646	0.133	0	11	PIK3IP1
0	2.34192	0.462	0.081	0	11	CD28
0	2.31325	0.707	0.109	0	11	IL7R
0	2.27728	0.451	0.09	0	11	MGAT4A
0	2.25214	0.31	0.051	0	11	PRKCA
0	2.25116	0.351	0.065	0	11	RETREG1
0	2.17031	0.432	0.104	0	11	AAK1
0	2.16477	0.741	0.137	0	11	LAT
0	2.15434	0.727	0.125	0	11	CD3G
0	2.1298	0.334	0.075	0	11	GIMAP6
0	2.11237	0.588	0.168	0	11	RGCC
0	2.09521	0.395	0.097	0	11	DYRK2
0	2.07478	0.469	0.164	0	11	SAMHD1
0	2.06233	0.31	0.07	0	11	STMN3
0	2.04518	0.49	0.091	0	11	CD5
0	2.04454	0.414	0.115	0	11	OXNAD1
0	2.03339	0.708	0.189	0	11	ARL4C
0	2.00354	0.536	0.107	0	11	CD6
0	2.00244	0.304	0.083	0	11	RASA3
0	1.9844	0.471	0.103	0	11	PRKCQ-AS1
0	4.66546	0.292	0.021	0	12	EGR3
0	2.7854	0.934	0.338	0	12	CD83
0	2.67373	0.406	0.141	0	12	NFKBID
0	2.5733	0.372	0.121	0	12	SEMA7A
0	1.95851	0.368	0.094	0	12	GNG8
0	1.89925	0.603	0.233	0	12	NFKBIE
0	1.88651	0.766	0.358	0	12	SPIB
0	1.85679	0.794	0.43	0	12	WARS1
0	1.81568	0.641	0.246	0	12	FCRL5
0	1.79769	0.775	0.385	0	12	REL
0	1.73666	0.627	0.337	0	12	BCL2A1
0	1.7046	0.395	0.115	0	12	BZW2
0	1.65304	0.449	0.156	0	12	FCRL3
0	1.45298	0.918	0.687	0	12	ZFP36L1
0	1.36888	0.695	0.333	0	12	MIR155HG
0	1.31013	0.749	0.322	0	12	CD72
0	1.27571	0.968	0.663	0	12	HLA-DQA1
0	1.25621	0.984	0.793	0	12	SYNGR2
0	1.23493	0.568	0.222	0	12	ARHGAP24
0	1.18854	0.986	0.909	0	12	HSP90AB1
8.4346e-301	1.6446	0.553	0.266	3.23669e-296	12	DUSP2
9.88391e-298	1.52967	0.521	0.25	3.79285e-293	12	SNX8
4.52307e-287	1.5566	0.493	0.231	1.73568e-282	12	IL21R
2.96898e-272	1.50236	0.62	0.352	1.13932e-267	12	FABP5
3.45871e-257	1.25476	0.38	0.144	1.32725e-252	12	INPP5F
3.61782e-252	1.38203	0.641	0.393	1.3883e-247	12	DDX21
2.50284e-251	1.62348	0.585	0.334	9.60441e-247	12	IRAG2
1.54029e-243	1.24028	0.649	0.379	5.91069e-239	12	IRF8
9.64289e-226	1.4748	0.491	0.253	3.70036e-221	12	PHACTR1
1.35621e-218	1.73126	0.263	0.09	5.20432e-214	12	HIVEP3
1.20359e-201	1.43805	0.461	0.242	4.61867e-197	12	NOLC1
1.43756e-201	1.21138	0.474	0.247	5.51649e-197	12	TFEB
1.38029e-190	1.33954	0.452	0.237	5.29673e-186	12	TRAF4
2.0155e-185	1.26265	0.413	0.204	7.73427e-181	12	CLEC17A
3.31094e-183	2.00327	0.434	0.231	1.27054e-178	12	MYC
4.91118e-179	1.25013	0.457	0.244	1.88462e-174	12	NOP16
6.12665e-173	1.31635	0.508	0.299	2.35104e-168	12	CCND2
4.76855e-170	1.26093	0.278	0.11	1.82988e-165	12	PRAG1
2.87852e-158	1.20259	0.652	0.447	1.1046e-153	12	GADD45B
7.56567e-155	1.19262	0.338	0.159	2.90325e-150	12	IER5
3.55899e-153	1.35673	0.489	0.302	1.36573e-148	12	BID
4.86198e-153	1.48798	0.504	0.311	1.86574e-148	12	PIM3
1.79955e-141	1.46827	0.33	0.165	6.90559e-137	12	SLC43A3
4.5132e-141	1.31044	0.311	0.149	1.73189e-136	12	SLC25A19
5.23355e-114	1.22923	0.317	0.164	2.00832e-109	12	NFKBIZ
9.9427e-103	1.20397	0.277	0.14	3.81541e-98	12	ZC3H12A
1.0189e-101	1.18826	0.308	0.168	3.90991e-97	12	GPATCH4
2.3497e-95	1.2381	0.296	0.163	9.01674e-91	12	SLC1A5
1.55841e-88	1.31068	0.26	0.135	5.98024e-84	12	TNF
3.25573e-78	1.19168	0.506	0.358	1.24935e-73	12	CD69
0	6.06262	0.92	0.036	0	13	CDC20
0	5.8827	0.76	0.026	0	13	PLK1
0	5.77244	0.423	0.009	0	13	KIF20A
0	5.20359	0.903	0.053	0	13	CCNB2
0	5.10864	0.39	0.015	0	13	NEK2
0	5.02923	0.579	0.029	0	13	CENPA
0	5.02747	0.801	0.04	0	13	DLGAP5
0	5.02597	0.956	0.079	0	13	CCNB1
0	4.67925	0.427	0.023	0	13	DEPDC1
0	4.66752	0.38	0.018	0	13	KIF14
0	4.51335	0.64	0.037	0	13	CENPE
0	4.47381	0.678	0.047	0	13	ASPM
0	4.44907	0.282	0.012	0	13	FAM72B
0	4.4048	0.294	0.015	0	13	PIMREG
0	4.37711	0.556	0.036	0	13	AURKA
0	4.36502	0.83	0.069	0	13	CENPF
0	4.36487	0.824	0.06	0	13	BIRC5
0	4.35487	0.619	0.038	0	13	TROAP
0	4.34908	0.837	0.07	0	13	HMMR
0	4.3085	0.619	0.042	0	13	CDCA3
0	4.23454	0.88	0.075	0	13	CDKN3
0	4.13105	0.549	0.04	0	13	GTSE1
0	4.07498	0.712	0.086	0	13	UBE2C
0	4.05209	0.647	0.048	0	13	CEP55
0	4.0159	0.808	0.076	0	13	TPX2
0	3.99696	0.468	0.03	0	13	PRR11
0	3.9026	0.542	0.04	0	13	DEPDC1B
0	3.89287	0.54	0.042	0	13	KIF2C
0	3.89125	0.385	0.028	0	13	KIF4A
0	3.88691	0.62	0.059	0	13	CDCA8
0	3.8556	0.321	0.028	0	13	KIF23
0	3.85554	0.831	0.083	0	13	HMGB3
0	3.80838	0.547	0.059	0	13	TOP2A
0	3.67998	0.727	0.067	0	13	CCNA2
0	3.6579	0.63	0.054	0	13	NUF2
0	3.65195	0.269	0.024	0	13	CKAP2L
0	3.61373	0.449	0.035	0	13	ARHGEF39
0	3.53089	0.688	0.064	0	13	AURKB
0	3.49944	0.384	0.04	0	13	CDCA2
0	3.43112	0.671	0.071	0	13	BUB1
0	3.3271	0.984	0.3	0	13	UBE2S
0	3.30889	0.296	0.029	0	13	TTK
0	3.26485	0.274	0.034	0	13	HJURP
0	3.26339	0.503	0.057	0	13	KIFC1
0	3.21485	0.509	0.053	0	13	APOBEC3B
0	3.19619	0.558	0.06	0	13	NCAPG
0	3.19389	0.75	0.082	0	13	MKI67
0	3.17797	0.386	0.042	0	13	PBK
0	3.15827	0.905	0.123	0	13	CENPW
0	3.13224	0.426	0.039	0	13	SPAG5
0	7.54802	0.27	0.003	0	14	DOK5
0	5.30609	0.345	0.013	0	14	LAIR2
0	5.23331	0.266	0.013	0	14	COL6A2
0	5.10016	0.307	0.014	0	14	TNIP3
0	4.71137	0.3	0.018	0	14	LINC02341
0	4.60808	0.39	0.027	0	14	LRRN3
0	4.44618	0.292	0.017	0	14	LAYN
0	4.35791	0.484	0.049	0	14	PGM2L1
0	4.30334	0.334	0.025	0	14	ELAPOR1
0	4.24104	0.278	0.019	0	14	RDH10
0	4.07942	0.51	0.039	0	14	XCL1
0	3.97287	0.383	0.029	0	14	LINC01281
0	3.96942	0.571	0.087	0	14	IGFBP2
0	3.921	0.313	0.041	0	14	NRN1
0	3.89499	0.539	0.097	0	14	GNG8
0	3.79441	0.557	0.048	0	14	GNG4
0	3.79345	0.312	0.046	0	14	PTGIR
0	3.61328	0.346	0.037	0	14	PHLDA1
0	3.42678	0.396	0.086	0	14	MIR3142HG
0	3.40967	0.346	0.052	0	14	ENSG00000235978
0	3.4063	0.487	0.07	0	14	PDE7B
0	3.37733	0.274	0.033	0	14	CSF2
0	3.33459	0.28	0.042	0	14	VDR
0	3.26773	0.295	0.048	0	14	BHLHE40-AS1
0	3.22136	0.425	0.073	0	14	LINC03062
0	3.21716	0.367	0.06	0	14	CD40LG
0	3.17147	0.654	0.1	0	14	SIRPG
0	3.0775	0.758	0.122	0	14	TNFRSF4
0	2.90051	0.343	0.066	0	14	H1-0
0	2.85488	0.737	0.152	0	14	TNFRSF18
0	2.82961	0.558	0.097	0	14	MAL
0	2.81874	0.545	0.118	0	14	LEF1
0	2.76371	0.434	0.088	0	14	TSPAN5
0	2.69346	0.582	0.156	0	14	LINC01934
0	2.63191	0.362	0.06	0	14	FBLN7
0	2.51509	0.543	0.168	0	14	LYST
0	2.4802	0.587	0.141	0	14	PHACTR2
4.29151e-281	2.50253	0.63	0.273	1.64683e-276	14	PTMS
3.36089e-275	3.00538	0.368	0.091	1.28971e-270	14	NDFIP2
3.24794e-255	2.51541	0.423	0.122	1.24636e-250	14	OXNAD1
1.5359e-246	3.47976	0.254	0.048	5.89386e-242	14	CD9
3.95897e-238	3.16825	0.349	0.093	1.51921e-233	14	MAILR
1.67635e-227	2.81811	0.293	0.066	6.43284e-223	14	BEX3
3.1854e-226	2.66596	0.419	0.132	1.22237e-221	14	DUSP4
6.34803e-217	3.39223	0.357	0.105	2.43599e-212	14	PLAAT3
3.02607e-175	2.72246	0.388	0.137	1.16123e-170	14	CYSLTR1
3.50902e-168	2.85492	0.277	0.076	1.34655e-163	14	LAPTM4B
7.51258e-149	2.48916	0.319	0.106	2.88288e-144	14	PKIA
1.32937e-142	2.59919	0.429	0.192	5.10132e-138	14	DLEU1
5.2464e-85	2.60337	0.265	0.108	2.01325e-80	14	EGLN3
0	6.85579	0.359	0.003	0	15	CD248
0	6.08768	0.943	0.023	0	15	CD8B
0	5.87496	0.794	0.013	0	15	LINC02446
0	5.51658	0.863	0.016	0	15	CD8A
0	4.83677	0.692	0.025	0	15	NELL2
0	4.13356	0.287	0.014	0	15	APBA2
0	4.11115	0.649	0.043	0	15	ACTN1
0	4.1028	0.513	0.028	0	15	LRRN3
0	4.00743	0.355	0.014	0	15	KLRC4
0	3.56754	0.3	0.027	0	15	ITGA6
0	3.56612	0.897	0.117	0	15	LEF1
0	3.37094	0.259	0.022	0	15	RASGRF2
0	3.34146	0.437	0.048	0	15	LDLRAP1
0	3.32726	0.686	0.066	0	15	LINC00861
0	3.18327	0.464	0.043	0	15	LINC01550
0	2.97395	0.715	0.063	0	15	KLRK1
0	2.81199	0.745	0.094	0	15	THEMIS
0	2.79543	0.973	0.193	0	15	GIMAP7
0	2.77719	0.978	0.197	0	15	TCF7
0	2.77303	0.496	0.066	0	15	BEX3
0	2.72787	0.835	0.146	0	15	GIMAP1
0	2.64379	0.41	0.067	0	15	GRAP2
0	2.55653	0.88	0.164	0	15	GIMAP5
0	2.54999	0.489	0.085	0	15	SERINC5
0	2.533	0.627	0.088	0	15	ITK
0	2.47202	0.738	0.146	0	15	PIK3IP1
0	2.4387	0.64	0.112	0	15	PRKCQ-AS1
0	2.43053	0.826	0.216	0	15	CAMK4
0	2.42529	0.932	0.184	0	15	GIMAP4
0	2.41047	0.825	0.191	0	15	PDE3B
0	2.40874	0.396	0.059	0	15	TMEM204
0	2.39256	0.553	0.099	0	15	MGAT4A
0	2.33709	0.847	0.273	0	15	NUCB2
0	2.30963	0.918	0.177	0	15	FYB1
0	2.29066	0.582	0.097	0	15	BCL11B
0	2.25578	0.868	0.307	0	15	PCED1B-AS1
0	2.23304	0.681	0.105	0	15	GZMM
0	2.16421	0.808	0.141	0	15	CD3G
0	2.09433	0.82	0.153	0	15	LAT
5.806e-300	2.37836	0.483	0.092	2.22799e-295	15	RCAN3
3.85564e-295	2.3215	0.55	0.122	1.47956e-290	15	OXNAD1
1.05188e-290	2.2505	0.382	0.06	4.03649e-286	15	PECAM1
2.04753e-271	2.73588	0.277	0.036	7.85718e-267	15	GIMAP8
1.93865e-270	3.60079	0.258	0.032	7.43938e-266	15	DBN1
4.7079e-241	2.25742	0.344	0.057	1.80661e-236	15	PRKCA
5.36439e-212	2.50864	0.328	0.061	2.05853e-207	15	TRABD2A
1.65834e-199	2.30069	0.294	0.051	6.36373e-195	15	ABCB1
6.11481e-146	2.18295	0.272	0.056	2.3465e-141	15	MIAT
1.10475e-137	2.09171	0.257	0.053	4.23935e-133	15	APBB1
3.7125e-102	2.52179	0.25	0.065	1.42464e-97	15	PHGDH
0	4.47561	0.568	0.069	0	16	TOP2A
0	3.99475	0.654	0.096	0	16	MKI67
4.84352e-297	3.35619	0.629	0.097	1.85865e-292	16	ASF1B
8.16978e-287	3.4927	0.601	0.092	3.13507e-282	16	CDK1
4.11672e-286	4.65811	0.482	0.06	1.57975e-281	16	ASPM
1.1503e-285	3.5208	0.662	0.115	4.41415e-281	16	CDT1
6.22188e-258	3.84271	0.485	0.066	2.38759e-253	16	KIFC1
5.23447e-254	3.56795	0.631	0.112	2.00867e-249	16	RRM2
2.44306e-253	4.51255	0.313	0.028	9.37501e-249	16	CKAP2L
2.12818e-248	3.29648	0.657	0.125	8.16668e-244	16	TK1
2.0865e-240	3.19406	0.588	0.103	8.00672e-236	16	CENPU
5.76922e-237	3.42697	0.624	0.118	2.21388e-232	16	NUSAP1
4.11534e-223	3.49057	0.563	0.1	1.57922e-218	16	UBE2C
1.8312e-217	3.97283	0.513	0.086	7.02705e-213	16	CENPF
6.68528e-216	3.65901	0.452	0.067	2.56541e-211	16	PKMYT1
2.45484e-212	3.93863	0.391	0.051	9.42019e-208	16	GTSE1
1.26294e-211	4.65464	0.306	0.031	4.84639e-207	16	GZMB
1.65188e-205	3.39132	0.467	0.075	6.33894e-201	16	UHRF1
5.73405e-201	3.38711	0.482	0.081	2.20038e-196	16	CLSPN
1.54005e-197	4.17079	0.301	0.033	5.90979e-193	16	NEIL3
9.1823e-195	4.23921	0.323	0.038	3.52362e-190	16	HJURP
9.94774e-188	3.37913	0.5	0.092	3.81735e-183	16	TPX2
5.11757e-175	3.4217	0.427	0.071	1.96382e-170	16	CDCA8
6.52669e-169	3.20027	0.571	0.125	2.50455e-164	16	GNLY
1.38891e-165	4.0206	0.288	0.035	5.32979e-161	16	KIF4A
4.51397e-165	3.5256	0.419	0.072	1.73219e-160	16	CCNB2
1.53344e-161	3.21532	0.404	0.068	5.88443e-157	16	CDC45
4.63815e-161	3.17543	0.444	0.082	1.77984e-156	16	CCNA2
5.51993e-157	3.85977	0.328	0.048	2.11822e-152	16	CDCA2
1.8456e-151	3.25283	0.419	0.078	7.0823e-147	16	BIRC5
1.79431e-150	3.35782	0.366	0.06	6.88549e-146	16	KIF11
2.20037e-150	3.89784	0.27	0.034	8.44371e-146	16	KIF23
9.38292e-150	3.36979	0.348	0.055	3.6006e-145	16	CDCA5
4.38164e-147	3.28113	0.384	0.067	1.68141e-142	16	NUF2
8.69781e-139	3.63405	0.306	0.046	3.3377e-134	16	KIF15
3.76601e-135	3.55487	0.321	0.051	1.44517e-130	16	CENPE
4.00944e-132	3.29373	0.364	0.066	1.53858e-127	16	KNL1
3.32027e-130	3.47721	0.346	0.061	1.27412e-125	16	CEP55
2.10385e-126	3.72769	0.278	0.041	8.07332e-122	16	CENPA
3.6698e-126	3.29172	0.331	0.057	1.40825e-121	16	SPC25
8.30666e-125	3.24668	0.333	0.058	3.1876e-120	16	DLGAP5
3.0051e-114	3.54045	0.361	0.072	1.15318e-109	16	H3C2
4.12869e-113	3.37752	0.303	0.053	1.58434e-108	16	KIF2C
1.16827e-111	3.21261	0.326	0.061	4.48312e-107	16	E2F1
1.66849e-105	3.21955	0.303	0.056	6.40268e-101	16	CDCA3
1.4465e-101	3.32048	0.301	0.057	5.55078e-97	16	CDC20
5.33908e-96	3.5063	0.253	0.043	2.04882e-91	16	PLK1
1.40469e-94	3.2466	0.27	0.05	5.39034e-90	16	MCM10
2.4203e-83	3.32453	0.29	0.062	9.28765e-79	16	BATF3
1.37873e-74	3.35658	0.25	0.052	5.29075e-70	16	TROAP
0	7.17215	0.966	0.021	0	17	RGS13
0	6.23347	0.477	0.006	0	17	SERPINA9
0	5.72658	0.443	0.01	0	17	LINC02099
0	5.45646	0.282	0.006	0	17	CFAP251
0	5.35311	0.885	0.065	0	17	ENSG00000225885
0	5.1684	0.937	0.114	0	17	MEF2B
0	4.84603	0.609	0.04	0	17	CERNA2
0	4.70356	0.437	0.015	0	17	HRK
0	4.67697	0.351	0.012	0	17	AFF2
0	4.47293	0.626	0.025	0	17	ENSG00000285280
2.31768e-281	4.91314	0.402	0.02	8.89385e-277	17	FGD6
1.93555e-252	4.4976	0.454	0.028	7.4275e-248	17	PDGFD
1.47439e-199	4.31733	0.374	0.024	5.65782e-195	17	RASAL1
5.20004e-196	3.64072	0.822	0.121	1.99546e-191	17	KLHL6
6.19813e-195	4.09475	0.489	0.041	2.37847e-190	17	ENSG00000286619
2.04423e-173	3.99038	0.799	0.135	7.84454e-169	17	LMO2
5.58888e-169	3.64641	0.477	0.044	2.14468e-164	17	ASB13
2.84712e-167	3.85726	0.333	0.022	1.09255e-162	17	DGKG
1.80628e-161	3.77533	0.374	0.029	6.93141e-157	17	NUMBL
1.64561e-147	2.97314	0.707	0.109	6.31488e-143	17	ZNF608
9.7268e-146	3.10434	0.713	0.113	3.73256e-141	17	DTX1
5.39633e-143	3.98661	0.345	0.027	2.07079e-138	17	HTR3A
5.16874e-140	3.27533	0.569	0.074	1.98345e-135	17	SNED1
9.57677e-136	3.03724	0.764	0.139	3.67499e-131	17	NEIL1
3.13123e-134	4.35737	0.287	0.021	1.20158e-129	17	DUSP15
5.91818e-134	4.21617	0.276	0.019	2.27104e-129	17	MADCAM1
1.03626e-124	3.78385	0.483	0.061	3.97655e-120	17	SEMA4A
3.75938e-124	3.50482	0.333	0.029	1.44262e-119	17	FCRL4
1.91359e-118	3.2291	0.27	0.02	7.34321e-114	17	LRRC32
6.46747e-113	3.55656	0.282	0.023	2.48183e-108	17	A4GALT
1.69048e-106	2.9426	0.575	0.094	6.48706e-102	17	FCRL2
1.92972e-106	3.83067	0.523	0.083	7.4051e-102	17	RASSF6
2.5236e-105	3.12923	0.678	0.144	9.68406e-101	17	CCDC88A
2.34167e-100	3.06628	0.391	0.048	8.98593e-96	17	PEX11A
3.12289e-93	3.46092	0.477	0.076	1.19838e-88	17	BIK
4.36791e-93	4.25678	0.259	0.023	1.67614e-88	17	ZNF804A
2.05721e-92	3.49695	0.414	0.058	7.89435e-88	17	IGF2BP3
1.21073e-91	2.99696	0.644	0.135	4.64606e-87	17	DUSP4
8.79631e-88	3.56325	0.253	0.023	3.3755e-83	17	RASGRF1
5.85545e-87	3.42745	0.259	0.025	2.24697e-82	17	KANK1
8.48912e-87	2.97286	0.443	0.069	3.25761e-82	17	BMPR1A
1.27331e-76	3.14482	0.385	0.059	4.88618e-72	17	AICDA
2.95823e-76	3.22264	0.282	0.032	1.13519e-71	17	SPRED2
6.14062e-74	3.15114	0.345	0.049	2.3564e-69	17	ENSG00000286546
1.97718e-72	3.49657	0.253	0.028	7.58725e-68	17	SLC1A1
2.5556e-68	3.33722	0.282	0.036	9.80685e-64	17	EPS15-AS1
4.28721e-66	3.04819	0.287	0.038	1.64517e-61	17	ZBED2
3.54481e-61	3.1067	0.253	0.032	1.36029e-56	17	NUGGC
5.21434e-61	3.11599	0.356	0.061	2.00095e-56	17	FRY
2.81253e-33	2.94753	0.253	0.053	1.07928e-28	17	KCNN3
