## Extended Data Table 5 for "A tonsil organoid model reveals Epstein-Barr virus infected germinal center B cell states during primary infection"

### Sheet: figs3h_stats_two_sided_wilcoxon
cluster_annotation_new	strip	group1	group2	n_g1	n_g2	statistic_W	p_value	alternative	method	p_adj	signif_asterisk	p_adj_label
naive	Interferon	d7	d21	1444	1562	285832	1.0349743146689959e-274	two.sided	wilcox.test	2.0699486293379917e-272	****	p.adj=2.1e-272
naive	Interferon	d7	d14	1444	3290	1263472	1.8890258888665327e-145	two.sided	wilcox.test	1.8890258888665327e-143	****	p.adj=1.9e-143
naive	Interferon	d4	d21	681	1562	179974	2.144033177513821e-137	two.sided	wilcox.test	1.4293554516758808e-135	****	p.adj=1.4e-135
naive	Ribosomal biogenesis	d4	d14	681	3290	490364	2.319786976741765e-118	two.sided	wilcox.test	1.1598934883708826e-116	****	p.adj=1.2e-116
naive	Interferon	d14	d21	3290	1562	1563779	7.534692441179268e-108	two.sided	wilcox.test	3.013876976471707e-106	****	p.adj=3e-106
naive	Ribosomal biogenesis	d7	d14	1444	3290	1500388	8.096385768982477e-91	two.sided	wilcox.test	2.6987952563274925e-89	****	p.adj=2.7e-89
GC.entry	Ribosomal biogenesis	d4	d14	680	1427	235112	9.064996071974436e-82	two.sided	wilcox.test	2.5899988777069816e-80	****	p.adj=2.6e-80
restingMem	Ribosomal biogenesis	d4	d14	781	951	174731	2.2252636975291256e-80	two.sided	wilcox.test	5.563159243822814e-79	****	p.adj=5.6e-79
naive	Ribosomal biogenesis	d4	d21	681	1562	273512	5.978073482146603e-75	two.sided	wilcox.test	1.3284607738103562e-73	****	p.adj=1.3e-73
GC.entry	Ribosomal biogenesis	d4	d21	680	380	46768	1.2062235743444521e-66	two.sided	wilcox.test	2.4124471486889044e-65	****	p.adj=2.4e-65
prolif1	Interferon	d14	d21	1041	2202	730561	1.4400736811268855e-62	two.sided	wilcox.test	2.618315783867065e-61	****	p.adj=2.6e-61
GC.entry	Interferon	d7	d21	437	380	27042	3.5324963283803686e-62	two.sided	wilcox.test	5.887493880633948e-61	****	p.adj=5.9e-61
restingMem	Interferon	d7	d21	628	388	46308	5.039528019179154e-62	two.sided	wilcox.test	7.75312002950639e-61	****	p.adj=7.8e-61
GC.entry	Interferon	d4	d21	680	380	50550	7.796200066325903e-61	two.sided	wilcox.test	1.113742866617986e-59	****	p.adj=1.1e-59
restingMem	Interferon	d4	d21	781	388	62810	7.215365626260009e-60	two.sided	wilcox.test	9.620487501680013e-59	****	p.adj=9.6e-59
prolif2	Interferon	d14	d21	1459	1157	531963	1.7598191865834955e-59	two.sided	wilcox.test	2.1997739832293695e-58	****	p.adj=2.2e-58
restingMem	Ribosomal biogenesis	d4	d21	781	388	67440	5.764617654002202e-54	two.sided	wilcox.test	6.781903122355532e-53	****	p.adj=6.8e-53
preGC(ISGs)	Interferon	d14	d21	625	2959	569959	1.8453527668577547e-51	two.sided	wilcox.test	2.050391963175283e-50	****	p.adj=2.1e-50
actNaive(ISGs)	Interferon	d14	d21	1098	732	238060	1.6525984101903919e-49	two.sided	wilcox.test	1.739577273884623e-48	****	p.adj=1.7e-48
prolif3	Interferon	d14	d21	743	1256	290875	4.34036312696293e-45	two.sided	wilcox.test	4.34036312696293e-44	****	p.adj=4.3e-44
actNaive(ISGs)	Interferon	d7	d21	561	732	113512	2.6470031192634223e-43	two.sided	wilcox.test	2.5209553516794497e-42	****	p.adj=2.5e-42
naive	Interferon	d4	d14	681	3290	748962	2.5188036919078217e-42	two.sided	wilcox.test	2.28982153809802e-41	****	p.adj=2.3e-41
GC.entry	Interferon	d7	d14	437	1427	182313	1.6378396154517943e-39	two.sided	wilcox.test	1.4242083612624297e-38	****	p.adj=1.4e-38
restingMem	Ribosomal biogenesis	d4	d7	781	628	147200	3.768198109212097e-38	two.sided	wilcox.test	3.1401650910100807e-37	****	p.adj=3.1e-37
GC.entry	Interferon	d4	d14	680	1427	322430	1.1519552329212482e-35	two.sided	wilcox.test	9.215641863369985e-35	****	p.adj=9.2e-35
restingMem	Interferon	d14	d21	951	388	108476	2.3515645210692958e-32	two.sided	wilcox.test	1.80889578543792e-31	****	p.adj=1.8e-31
naive	Ribosomal biogenesis	d7	d21	1444	1562	849874	1.4533436364736677e-31	two.sided	wilcox.test	1.0765508418323465e-30	****	p.adj=1.1e-30
naive	Ribosomal biogenesis	d4	d7	681	1444	347627	9.895508759801693e-28	two.sided	wilcox.test	7.068220542715495e-27	****	p.adj=7.1e-27
GC.entry	Ribosomal biogenesis	d4	d7	680	437	91573	2.368940349524608e-27	two.sided	wilcox.test	1.6337519651893848e-26	****	p.adj=1.6e-26
GC.entry	Interferon	d14	d21	1427	380	173731	4.49035908992187e-27	two.sided	wilcox.test	2.99357272661458e-26	****	p.adj=3e-26
PB(ISG15)	Interferon	d14	d21	1201	1344	617986	1.6540029369461418e-24	two.sided	wilcox.test	1.0670986689975109e-23	****	p.adj=1.1e-23
LZ(CD83hi)	Interferon	d4	d21	259	201	12307	2.925285239759985e-22	two.sided	wilcox.test	1.8283032748499905e-21	****	p.adj=1.8e-21
GC(AICDA)	Interferon	d14	d21	497	937	160824	4.870524179290066e-22	two.sided	wilcox.test	2.951832835933373e-21	****	p.adj=3e-21
preMem(FCRL4)	Ribosomal biogenesis	d4	d14	378	454	53239	3.8909647517029146e-21	two.sided	wilcox.test	2.2888027951193616e-20	****	p.adj=2.3e-20
restingMem	Interferon	d7	d14	628	951	215080	4.5092266638431885e-21	two.sided	wilcox.test	2.5767009507675364e-20	****	p.adj=2.6e-20
LZ(CD83hi)	Interferon	d7	d21	295	201	14965	7.329223784299736e-21	two.sided	wilcox.test	4.0717909912776306e-20	****	p.adj=4.1e-20
GC(MCM2-7)	Interferon	d14	d21	825	2050	657485	9.202115594844861e-21	two.sided	wilcox.test	4.974116537753979e-20	****	p.adj=5e-20
prolif1	Ribosomal biogenesis	d14	d21	1041	2202	1365110	1.4145766202950046e-18	two.sided	wilcox.test	7.445140106815814e-18	****	p.adj=7.4e-18
restingMem	Interferon	d4	d14	781	951	281467	3.9536071644951525e-18	two.sided	wilcox.test	2.027490853587258e-17	****	p.adj=2e-17
actNaive(ISGs)	Ribosomal biogenesis	d4	d14	478	1098	191546	1.412970587714953e-17	two.sided	wilcox.test	7.064852938574764e-17	****	p.adj=7.1e-17
naive	Ribosomal biogenesis	d14	d21	3290	1562	2913507	4.4826268805121367e-14	two.sided	wilcox.test	2.186647258786408e-13	****	p.adj=2.2e-13
actNaive(ISGs)	Interferon	d4	d7	478	561	168794	5.979670238454059e-13	two.sided	wilcox.test	2.8474620183114568e-12	****	p.adj=2.8e-12
LZ(CD83hi)	Ribosomal biogenesis	d7	d21	295	201	18544	1.3898080861270454e-12	two.sided	wilcox.test	6.4642236564048625e-12	****	p.adj=6.5e-12
LZ(CD83hi)	Ribosomal biogenesis	d4	d21	259	201	16422	1.0960610048120812e-11	two.sided	wilcox.test	4.9820954764185513e-11	****	p.adj=5e-11
actNaive(ISGs)	Interferon	d4	d14	478	1098	318394	1.589508221392408e-11	two.sided	wilcox.test	7.064480983966258e-11	****	p.adj=7.1e-11
GC.entry	Ribosomal biogenesis	d7	d21	437	380	60467	1.999233397344924e-11	two.sided	wilcox.test	8.692319118890973e-11	****	p.adj=8.7e-11
preMem(FCRL4)	Ribosomal biogenesis	d4	d7	378	268	35130	3.1074212729543086e-11	two.sided	wilcox.test	1.3223069246614078e-10	****	p.adj=1.3e-10
actNaive(ISGs)	Interferon	d4	d21	478	732	135971	5.409158100776931e-11	two.sided	wilcox.test	2.2538158753237214e-10	****	p.adj=2.3e-10
preMem(FCRL4)	Interferon	d7	d21	268	67	4386	9.452212996784354e-11	two.sided	wilcox.test	3.858046121136471e-10	****	p.adj=3.9e-10
preMem(FCRL4)	Interferon	d4	d21	378	67	6452	1.5408514910207672e-10	two.sided	wilcox.test	6.163405964083069e-10	****	p.adj=6.2e-10
LZ(CD83hi)	Interferon	d4	d14	259	410	37746	2.9111839637132526e-10	two.sided	wilcox.test	1.1416407700836285e-9	****	p.adj=1.1e-09
actNaive(ISGs)	Ribosomal biogenesis	d4	d7	478	561	103838	3.544115735543633e-10	two.sided	wilcox.test	1.3631214367475512e-9	****	p.adj=1.4e-09
naive	Interferon	d4	d7	681	1444	573581	5.476650353224774e-10	two.sided	wilcox.test	2.0666605106508584e-9	****	p.adj=2.1e-09
actNaive(ISGs)	Ribosomal biogenesis	d14	d21	1098	732	469860	8.269798825946404e-10	two.sided	wilcox.test	3.062888454054224e-9	****	p.adj=3.1e-09
preMem(FCRL4)	Interferon	d4	d14	378	454	65137	2.120509624789611e-9	two.sided	wilcox.test	7.710944090144041e-9	****	p.adj=7.7e-09
GC(IRF4hi)	Interferon	d14	d21	294	696	77824	2.5707497297987402e-9	two.sided	wilcox.test	9.181249034995502e-9	****	p.adj=9.2e-09
restingMem	Ribosomal biogenesis	d7	d14	628	951	245952	2.874387064429199e-9	two.sided	wilcox.test	9.91167953251448e-9	****	p.adj=9.9e-09
PB(CD138-)	Interferon	d14	d21	286	101	8703	2.869622499911387e-9	two.sided	wilcox.test	9.91167953251448e-9	****	p.adj=9.9e-09
LZ(CD40hi)	Interferon	d14	d21	857	1910	704425	4.42832213674917e-9	two.sided	wilcox.test	1.47610737891639e-8	****	p.adj=1.5e-08
restingMem	Ribosomal biogenesis	d7	d21	628	388	95157	4.3605640965461025e-9	two.sided	wilcox.test	1.47610737891639e-8	****	p.adj=1.5e-08
preMem(FCRL4)	Interferon	d7	d14	268	454	45200	7.703859960787024e-9	two.sided	wilcox.test	2.5258557248482048e-8	****	p.adj=2.5e-08
LZ(CD83hi)	Interferon	d14	d21	410	201	30117	6.363545563396235e-8	two.sided	wilcox.test	2.052756633353624e-7	****	p.adj=2.1e-07
preMem(FCRL4)	Ribosomal biogenesis	d4	d21	378	67	7439	7.286637581816888e-8	two.sided	wilcox.test	2.3132182799418692e-7	****	p.adj=2.3e-07
GC.entry	Ribosomal biogenesis	d14	d21	1427	380	225106	3.547693924885876e-7	two.sided	wilcox.test	1.1086543515268363e-6	****	p.adj=1.1e-06
LZ(CD83hi)	Interferon	d7	d14	295	410	47000	4.389513593570277e-7	two.sided	wilcox.test	1.3506195672523931e-6	****	p.adj=1.4e-06
LZ(CD83hi)	Ribosomal biogenesis	d7	d14	295	410	47052	4.860317931456395e-7	two.sided	wilcox.test	1.472823615592847e-6	****	p.adj=1.5e-06
LZ(CD83hi)	Ribosomal biogenesis	d4	d14	259	410	41213	1.0631053435503885e-6	two.sided	wilcox.test	3.1734487867175776e-6	****	p.adj=3.2e-06
PB(CD138hi)	Interferon	d14	d21	250	184	16776	1.4392015025108526e-6	two.sided	wilcox.test	4.232945595620155e-6	****	p.adj=4.2e-06
DZ(AICDA)	Ribosomal biogenesis	d4	d7	59	20	203	1.3145567882038098e-5	two.sided	wilcox.test	3.810309531025536e-5	****	p.adj=3.8e-05
PB(CD138hi)	Interferon	d7	d21	52	184	2956	2.6223282098258144e-5	two.sided	wilcox.test	7.492366313788041e-5	****	p.adj=7.5e-05
GC.entry	Ribosomal biogenesis	d7	d14	437	1427	271332	3.947246859157077e-5	two.sided	wilcox.test	1.1119005237062187e-4	***	p.adj=0.00011
DZ(AICDA)	Interferon	d4	d14	59	24	303	4.84634035175625e-5	two.sided	wilcox.test	1.3462056532656248e-4	***	p.adj=0.00013
actNaive(ISGs)	Ribosomal biogenesis	d7	d21	561	732	232333	4.941014578640335e-5	two.sided	wilcox.test	1.3537026242850232e-4	***	p.adj=0.00014
DZ(AICDA)	Ribosomal biogenesis	d4	d14	59	24	320	9.935430609657579e-5	two.sided	wilcox.test	2.68525151612367e-4	***	p.adj=0.00027
actNaive(ISGs)	Ribosomal biogenesis	d4	d21	478	732	151849	1.0142232114743924e-4	two.sided	wilcox.test	2.686603920126844e-4	***	p.adj=0.00027
PB(CD138hi)	Interferon	d4	d21	33	184	1745	1.0209094896482007e-4	two.sided	wilcox.test	2.686603920126844e-4	***	p.adj=0.00027
preMem(FCRL4)	Interferon	d14	d21	454	67	10845	1.4861740070246665e-4	two.sided	wilcox.test	3.860192226038095e-4	***	p.adj=0.00039
DZlike1	Interferon	d14	d21	103	512	20136	1.5224207785640565e-4	two.sided	wilcox.test	3.9036430219591194e-4	***	p.adj=0.00039
prolif3	Ribosomal biogenesis	d7	d21	9	1256	1618	2.2117627176862191e-4	two.sided	wilcox.test	5.599399285281568e-4	***	p.adj=0.00056
DZlike2	Ribosomal biogenesis	d4	d21	38	42	418	2.558682057067247e-4	two.sided	wilcox.test	6.396705142668117e-4	***	p.adj=0.00064
DZlike2	Ribosomal biogenesis	d7	d21	35	42	388	3.9295786211386607e-4	two.sided	wilcox.test	9.702663262070767e-4	***	p.adj=0.00097
LZ(CD83hi)	Ribosomal biogenesis	d14	d21	410	201	34165	5.953260286045018e-4	two.sided	wilcox.test	0.00145201	**	p.adj=0.0015
prolif3	Interferon	d4	d21	5	1256	372	6.606602586713724e-4	two.sided	wilcox.test	0.00159195	**	p.adj=0.0016
DZlike2	Interferon	d4	d21	38	42	446	7.077836867577757e-4	two.sided	wilcox.test	0.0016852	**	p.adj=0.0017
preGC(ISGs)	Interferon	d4	d21	4	2959	437	0.0013492	two.sided	wilcox.test	0.00317459	**	p.adj=0.0032
PB(CD138-)	Interferon	d7	d21	23	101	671	0.00163284	two.sided	wilcox.test	0.00379731	**	p.adj=0.0038
prolif3	Ribosomal biogenesis	d4	d21	5	1256	616	0.00190174	two.sided	wilcox.test	0.00432643	**	p.adj=0.0043
DZlike2	Interferon	d7	d21	35	42	431	0.00190363	two.sided	wilcox.test	0.00432643	**	p.adj=0.0043
prolif3	Ribosomal biogenesis	d7	d14	9	743	1341	0.00199759	two.sided	wilcox.test	0.00448896	**	p.adj=0.0045
preGC(ISGs)	Interferon	d7	d21	4	2959	650	0.00206494	two.sided	wilcox.test	0.00458876	**	p.adj=0.0046
PB(ISG15)	Ribosomal biogenesis	d14	d21	1201	1344	862031	0.00298007	two.sided	wilcox.test	0.00641384	**	p.adj=0.0064
PB(CD138-)	Interferon	d4	d21	6	101	83	0.00295681	two.sided	wilcox.test	0.00641384	**	p.adj=0.0064
PB(ISG15)	Interferon	d7	d21	3	1344	17	0.00298243	two.sided	wilcox.test	0.00641384	**	p.adj=0.0064
PB(ISG15)	Interferon	d7	d14	3	1201	113	0.00501107	two.sided	wilcox.test	0.010661846841146653	*	p.adj=0.011
DZlike2	Ribosomal biogenesis	d4	d14	38	136	1834	0.0063311	two.sided	wilcox.test	0.013291708753472294	*	p.adj=0.013
GC(AICDA)	Interferon	d7	d21	5	937	687	0.00638002	two.sided	wilcox.test	0.013291708753472294	*	p.adj=0.013
DZlike2	Interferon	d14	d21	136	42	2061	0.00649179	two.sided	wilcox.test	0.013385142995093285	*	p.adj=0.013
preGC(ISGs)	Interferon	d4	d14	4	625	280	0.00744901	two.sided	wilcox.test	0.015202069972131697	*	p.adj=0.015
prolif2	Ribosomal biogenesis	d14	d21	1459	1157	793605	0.00858525	two.sided	wilcox.test	0.017343933782219607	*	p.adj=0.017
prolif3	Ribosomal biogenesis	d4	d14	5	743	599	0.00898912	two.sided	wilcox.test	0.017978231948663277	*	p.adj=0.018
preMem(FCRL4)	Ribosomal biogenesis	d7	d14	268	454	53991	0.011473183320456205	two.sided	wilcox.test	0.022719174891992485	*	p.adj=0.023
DZlike2	Ribosomal biogenesis	d7	d14	35	136	1722	0.011828979698623268	two.sided	wilcox.test	0.0231941	*	p.adj=0.023
DZlike1	Ribosomal biogenesis	d14	d21	103	512	30465	0.012782495406212875	two.sided	wilcox.test	0.024820379429539564	*	p.adj=0.025
preGC(ISGs)	Interferon	d7	d14	4	625	353	0.0133395	two.sided	wilcox.test	0.025652841065191983	*	p.adj=0.026
PB(CD138hi)	Ribosomal biogenesis	d14	d21	250	184	26103	0.016279624179147214	two.sided	wilcox.test	0.031008807960280407	*	p.adj=0.031
prolif3	Interferon	d7	d21	9	1256	3036	0.016618639906143203	two.sided	wilcox.test	0.0313559	*	p.adj=0.031
prolif3	Interferon	d4	d14	5	743	711	0.017318311857374598	two.sided	wilcox.test	0.0323707	*	p.adj=0.032
PB(ISG15)	Ribosomal biogenesis	d7	d14	3	1201	377	0.017912685671192478	two.sided	wilcox.test	0.033171640131837925	*	p.adj=0.033
LZ(CD83hi)	Interferon	d4	d7	259	295	33778	0.0186019	two.sided	wilcox.test	0.034131932009160496	*	p.adj=0.034
PB(ISG15)	Ribosomal biogenesis	d7	d21	3	1344	451	0.020089706669876167	two.sided	wilcox.test	0.0365267	*	p.adj=0.037
DZ(AICDA)	Interferon	d4	d7	59	20	386	0.021767561831003632	two.sided	wilcox.test	0.0392208	*	p.adj=0.039
PB(CD138hi)	Ribosomal biogenesis	d4	d14	33	250	3123	0.023420880046948044	two.sided	wilcox.test	0.041823	*	p.adj=0.042
prolif4	Interferon	d14	d21	22	28	192	0.0239868	two.sided	wilcox.test	0.042454473362123456	*	p.adj=0.042
DZlike1	Ribosomal biogenesis	d7	d21	2	512	985	0.024201088321052704	two.sided	wilcox.test	0.042458049686057375	*	p.adj=0.042
PB(CD138-)	Ribosomal biogenesis	d4	d21	6	101	146	0.0340798	two.sided	wilcox.test	0.0592693	ns	p.adj=0.059
PB(CD138-)	Interferon	d4	d14	6	286	437	0.0399465	two.sided	wilcox.test	0.0688733	ns	p.adj=0.069
PB(CD138-)	Ribosomal biogenesis	d14	d21	286	101	12465	0.0407369	two.sided	wilcox.test	0.0696358	ns	p.adj=0.07
DZlike2	Ribosomal biogenesis	d14	d21	136	42	2271	0.0452399	two.sided	wilcox.test	0.0766778	ns	p.adj=0.077
PB(CD138hi)	Interferon	d4	d14	33	250	3253	0.0485759	two.sided	wilcox.test	0.0816402	ns	p.adj=0.082
PB(CD138-)	Interferon	d4	d7	6	23	33	0.0559717	two.sided	wilcox.test	0.0932862	ns	p.adj=0.093
DZlike1	Interferon	d7	d21	2	512	113	0.057311622794609995	two.sided	wilcox.test	0.09473	ns	p.adj=0.095
DZlike1	Ribosomal biogenesis	d7	d14	2	103	184	0.0591439	two.sided	wilcox.test	0.0969573	ns	p.adj=0.097
GC(AICDA)	Interferon	d7	d14	5	497	640	0.0621446	two.sided	wilcox.test	0.10104819371221134	ns	p.adj=0.1
GC(AICDA)	Interferon	d4	d21	2	937	242	0.0698857	two.sided	wilcox.test	0.11271886046724557	ns	p.adj=0.11
PB(CD138-)	Ribosomal biogenesis	d4	d7	6	23	35	0.0712973	two.sided	wilcox.test	0.11407563563321808	ns	p.adj=0.11
preGC(ISGs)	Ribosomal biogenesis	d14	d21	625	2959	883397	0.0789822	two.sided	wilcox.test	0.12536853931142347	ns	p.adj=0.13
PB(CD138-)	Ribosomal biogenesis	d4	d14	6	286	509	0.0886515	two.sided	wilcox.test	0.1396086961164771	ns	p.adj=0.14
LZ(CD40hi)	Ribosomal biogenesis	d7	d14	2	857	1452	0.08984	two.sided	wilcox.test	0.1403750523389901	ns	p.adj=0.14
DZ(AICDA)	Ribosomal biogenesis	d4	d21	59	2	17	0.0928124	two.sided	wilcox.test	0.14389522978626862	ns	p.adj=0.14
preMem(FCRL4)	Ribosomal biogenesis	d7	d21	268	67	7826	0.10438051455433356	two.sided	wilcox.test	0.15815229477929327	ns	p.adj=0.16
LZ(CD40hi)	Interferon	d7	d21	2	1910	638	0.10323621960120452	two.sided	wilcox.test	0.15815229477929327	ns	p.adj=0.16
prolif2	Ribosomal biogenesis	d4	d21	1	1157	35	0.10429918323392624	two.sided	wilcox.test	0.15815229477929327	ns	p.adj=0.16
LZ(CD40hi)	Ribosomal biogenesis	d7	d21	2	1910	3164	0.10820871258154771	two.sided	wilcox.test	0.16150554116648913	ns	p.adj=0.16
PB(CD138hi)	Ribosomal biogenesis	d4	d7	33	52	679	0.10748276906078343	two.sided	wilcox.test	0.16150554116648913	ns	p.adj=0.16
actNaive(ISGs)	Interferon	d7	d14	561	1098	293384	0.1136211387086945	two.sided	wilcox.test	0.16708990986572722	ns	p.adj=0.17
PB(CD138hi)	Interferon	d7	d14	52	250	5591	0.11280610465734935	two.sided	wilcox.test	0.16708990986572722	ns	p.adj=0.17
prolif2	Ribosomal biogenesis	d4	d14	1	1459	71	0.1184721428458927	two.sided	wilcox.test	0.17295203335166817	ns	p.adj=0.17
DZlike2	Interferon	d7	d14	35	136	1989	0.1349119547089578	two.sided	wilcox.test	0.19552457204196785	ns	p.adj=0.2
PB(CD138hi)	Ribosomal biogenesis	d7	d21	52	184	5413	0.14823057105674858	two.sided	wilcox.test	0.21328139720395478	ns	p.adj=0.21
actNaive(ISGs)	Ribosomal biogenesis	d7	d14	561	1098	295017	0.159956	two.sided	wilcox.test	0.22688795345840423	ns	p.adj=0.23
DZlike2	Interferon	d4	d14	38	136	2197	0.15917216998810607	two.sided	wilcox.test	0.22688795345840423	ns	p.adj=0.23
PB(CD138hi)	Ribosomal biogenesis	d4	d21	33	184	2572	0.16284924232740022	two.sided	wilcox.test	0.22936513003859185	ns	p.adj=0.23
LZ(CD40hi)	Ribosomal biogenesis	d14	d21	857	1910	791866	0.17152763456036843	two.sided	wilcox.test	0.2383274943940498	ns	p.adj=0.24
prolif2	Interferon	d4	d21	1	1157	121	0.17159579596371585	two.sided	wilcox.test	0.2383274943940498	ns	p.adj=0.24
DZlike1	Interferon	d7	d14	2	103	45	0.1776763198922783	two.sided	wilcox.test	0.24507078605831492	ns	p.adj=0.25
restingMem	Ribosomal biogenesis	d14	d21	951	388	176098	0.19090301164034945	two.sided	wilcox.test	0.26151097484979374	ns	p.adj=0.26
DZ(AICDA)	Interferon	d4	d21	59	2	27	0.20204520448518637	two.sided	wilcox.test	0.27489143467372296	ns	p.adj=0.27
GC(MCM2-7)	Ribosomal biogenesis	d14	d21	825	2050	870743	0.21218460718405005	two.sided	wilcox.test	0.2867359556541217	ns	p.adj=0.29
GC(AICDA)	Interferon	d4	d14	2	497	254	0.23342493079158028	two.sided	wilcox.test	0.31332205475379904	ns	p.adj=0.31
GC(IRF4hi)	Ribosomal biogenesis	d14	d21	294	696	97667	0.25854635604420306	two.sided	wilcox.test	0.3447284747256041	ns	p.adj=0.34
LZ(CD40hi)	Interferon	d7	d14	2	857	466	0.2652	two.sided	wilcox.test	0.3512584606867656	ns	p.adj=0.35
prolif2	Interferon	d7	d21	2	1157	643	0.2776000560110149	two.sided	wilcox.test	0.36526323159344065	ns	p.adj=0.37
preGC(ISGs)	Ribosomal biogenesis	d7	d21	4	2959	4169	0.3064871045972211	two.sided	wilcox.test	0.40063673803558314	ns	p.adj=0.4
preGC(ISGs)	Ribosomal biogenesis	d4	d7	4	4	12	0.312321	two.sided	wilcox.test	0.40561223594313767	ns	p.adj=0.41
GC(AICDA)	Ribosomal biogenesis	d7	d21	5	937	1786	0.3594906677581704	two.sided	wilcox.test	0.4608854714848339	ns	p.adj=0.46
PB(ISG15)	Interferon	d4	d14	1	1201	920	0.357917	two.sided	wilcox.test	0.4608854714848339	ns	p.adj=0.46
preGC(ISGs)	Ribosomal biogenesis	d7	d14	4	625	923	0.36746837137871763	two.sided	wilcox.test	0.46678411260716673	ns	p.adj=0.47
PB(ISG15)	Interferon	d4	d7	1	3	3	0.37109336952269756	two.sided	wilcox.test	0.46678411260716673	ns	p.adj=0.47
PB(ISG15)	Ribosomal biogenesis	d4	d7	1	3	3	0.37109336952269756	two.sided	wilcox.test	0.46678411260716673	ns	p.adj=0.47
PB(CD138-)	Ribosomal biogenesis	d7	d14	23	286	3641	0.39383450391547864	two.sided	wilcox.test	0.48621543693268965	ns	p.adj=0.49
PB(ISG15)	Ribosomal biogenesis	d4	d21	1	1344	1005	0.39179461043230557	two.sided	wilcox.test	0.48621543693268965	ns	p.adj=0.49
DZ(AICDA)	Interferon	d7	d14	20	24	203	0.38961639068689746	two.sided	wilcox.test	0.48621543693268965	ns	p.adj=0.49
PB(CD138hi)	Interferon	d4	d7	33	52	764	0.3991559332322155	two.sided	wilcox.test	0.4897618812665221	ns	p.adj=0.49
GC.entry	Interferon	d4	d7	680	437	152803	0.4222646820835655	two.sided	wilcox.test	0.5121683466217556	ns	p.adj=0.51
prolif3	Interferon	d7	d14	9	743	2829	0.42749331429298704	two.sided	wilcox.test	0.5121683466217556	ns	p.adj=0.51
GC(AICDA)	Ribosomal biogenesis	d7	d14	5	497	986	0.4276605694291659	two.sided	wilcox.test	0.5121683466217556	ns	p.adj=0.51
prolif3	Interferon	d4	d7	5	9	16	0.42371079716679333	two.sided	wilcox.test	0.5121683466217556	ns	p.adj=0.51
PB(ISG15)	Ribosomal biogenesis	d4	d14	1	1201	847	0.4783496237302787	two.sided	wilcox.test	0.5694638377741412	ns	p.adj=0.57
preGC(ISGs)	Ribosomal biogenesis	d4	d14	4	625	1505	0.48237566859335423	two.sided	wilcox.test	0.5708587794004192	ns	p.adj=0.57
prolif2	Ribosomal biogenesis	d7	d21	2	1157	840	0.5033701341075367	two.sided	wilcox.test	0.5922001577735726	ns	p.adj=0.59
prolif3	Ribosomal biogenesis	d14	d21	743	1256	458671	0.5247388481804693	two.sided	wilcox.test	0.6101614513726388	ns	p.adj=0.61
prolif2	Interferon	d4	d14	1	1459	459	0.5217685091968034	two.sided	wilcox.test	0.6101614513726388	ns	p.adj=0.61
prolif2	Interferon	d4	d7	1	2	0	0.540291	two.sided	wilcox.test	0.6210245685142759	ns	p.adj=0.62
prolif2	Ribosomal biogenesis	d4	d7	1	2	0	0.540291	two.sided	wilcox.test	0.6210245685142759	ns	p.adj=0.62
preGC(ISGs)	Ribosomal biogenesis	d4	d21	4	2959	6943	0.5490494552187408	two.sided	wilcox.test	0.6274850916785609	ns	p.adj=0.63
GC(AICDA)	Ribosomal biogenesis	d4	d7	2	5	7	0.5612758361345778	two.sided	wilcox.test	0.6378134501529293	ns	p.adj=0.64
preMem(FCRL4)	Interferon	d4	d7	378	268	51917	0.5884674372441749	two.sided	wilcox.test	0.6629339274415501	ns	p.adj=0.66
prolif2	Ribosomal biogenesis	d7	d14	2	1459	1139	0.5920605851633297	two.sided	wilcox.test	0.6629339274415501	ns	p.adj=0.66
DZ(AICDA)	Ribosomal biogenesis	d14	d21	24	2	18	0.5966405346973951	two.sided	wilcox.test	0.6629339274415501	ns	p.adj=0.66
prolif3	Ribosomal biogenesis	d4	d7	5	9	18	0.5938028572077025	two.sided	wilcox.test	0.6629339274415501	ns	p.adj=0.66
GC(AICDA)	Ribosomal biogenesis	d4	d14	2	497	595	0.6318746518336936	two.sided	wilcox.test	0.6982040351753521	ns	p.adj=0.7
GC(AICDA)	Ribosomal biogenesis	d4	d21	2	937	1108	0.6563151073475602	two.sided	wilcox.test	0.7212253926896266	ns	p.adj=0.72
LZ(CD83hi)	Ribosomal biogenesis	d4	d7	259	295	37395	0.667708	two.sided	wilcox.test	0.729735	ns	p.adj=0.73
PB(ISG15)	Interferon	d4	d21	1	1344	837	0.6718017663066487	two.sided	wilcox.test	0.730219	ns	p.adj=0.73
DZlike2	Ribosomal biogenesis	d4	d7	38	35	628	0.6869231289408944	two.sided	wilcox.test	0.7372799385117426	ns	p.adj=0.74
DZ(AICDA)	Interferon	d7	d21	20	2	16	0.6893567425084792	two.sided	wilcox.test	0.7372799385117426	ns	p.adj=0.74
DZ(AICDA)	Ribosomal biogenesis	d7	d21	20	2	16	0.6893567425084792	two.sided	wilcox.test	0.7372799385117426	ns	p.adj=0.74
PB(CD138-)	Ribosomal biogenesis	d7	d21	23	101	1113	0.757649	two.sided	wilcox.test	0.8060100308925245	ns	p.adj=0.81
prolif4	Ribosomal biogenesis	d14	d21	22	28	292	0.7619407670310703	two.sided	wilcox.test	0.8062865259588045	ns	p.adj=0.81
GC(AICDA)	Ribosomal biogenesis	d14	d21	497	937	230873	0.7916865073451275	two.sided	wilcox.test	0.8333542182580289	ns	p.adj=0.83
restingMem	Interferon	d4	d7	781	628	246860	0.8304513778304936	two.sided	wilcox.test	0.8678978596031132	ns	p.adj=0.87
preMem(FCRL4)	Ribosomal biogenesis	d14	d21	454	67	14979	0.8418609238150199	two.sided	wilcox.test	0.8678978596031132	ns	p.adj=0.87
PB(CD138hi)	Ribosomal biogenesis	d7	d14	52	250	6379	0.8334163746086313	two.sided	wilcox.test	0.8678978596031132	ns	p.adj=0.87
DZ(AICDA)	Ribosomal biogenesis	d7	d14	20	24	249	0.8412092684319599	two.sided	wilcox.test	0.8678978596031132	ns	p.adj=0.87
GC(AICDA)	Interferon	d4	d7	2	5	6	0.8464505968765906	two.sided	wilcox.test	0.8681544583349646	ns	p.adj=0.87
PB(CD138-)	Interferon	d7	d14	23	286	3339	0.9044203533858903	two.sided	wilcox.test	0.9228779116182555	ns	p.adj=0.92
DZlike2	Interferon	d4	d7	38	35	671	0.9515733091805748	two.sided	wilcox.test	0.9660642732797713	ns	p.adj=0.97
DZ(AICDA)	Interferon	d14	d21	24	2	23	0.9616265663061374	two.sided	wilcox.test	0.9713399659657954	ns	p.adj=0.97
prolif2	Interferon	d7	d14	2	1459	1482	0.969898	two.sided	wilcox.test	0.974772	ns	p.adj=0.97
preGC(ISGs)	Interferon	d4	d7	4	4	8	1	two.sided	wilcox.test	1	ns	p.adj=1
