## Extended Data Table 8 for "A tonsil organoid model reveals Epstein-Barr virus infected germinal center B cell states during primary infection"

### Sheet: tcell_topic_stats_two_sided_wil
cluster_annotation	topic_annotation	group1	group2	n_g1	n_g2	statistic_W	p_value	alternative	method	p_adj	signif_asterisk	p_adj_label
GC-TFH(ISGs)	Interferon	d14	d21	528	612	42549	2.85e-102	two.sided	wilcox.test	1.03e-99	****	p.adj=1e-99
actTh17	Interferon	d14	d21	578	354	29312	8.16e-75	two.sided	wilcox.test	1.47e-72	****	p.adj=1.5e-72
actCD4	Interferon	d14	d21	524	562	61400	4.93e-62	two.sided	wilcox.test	5.92e-60	****	p.adj=5.9e-60
memCD8	Interferon	d14	d21	257	188	5190	1.76e-45	two.sided	wilcox.test	1.27e-43	****	p.adj=1.3e-43
cytotoxicCD8	Interferon	d4	d21	135	152	325	1.71e-45	two.sided	wilcox.test	1.27e-43	****	p.adj=1.3e-43
actGC-TFH	Interferon	d4	d14	404	267	19894	1.28e-43	two.sided	wilcox.test	7.66e-42	****	p.adj=7.7e-42
cytotoxicCD8	Interferon	d7	d21	130	152	552	1.67e-42	two.sided	wilcox.test	8.6e-41	****	p.adj=8.6e-41
cytotoxicCD8	Interferon	d4	d14	135	221	2408	3.13e-40	two.sided	wilcox.test	1.41e-38	****	p.adj=1.4e-38
GC-TFH	Interferon	d7	d21	154	87	254	2.68e-35	two.sided	wilcox.test	1.07e-33	****	p.adj=1.1e-33
GC-TFH	Interferon	d7	d14	154	392	9673	4.08e-35	two.sided	wilcox.test	1.47e-33	****	p.adj=1.5e-33
actTh17	Interferon	d7	d21	71	354	942	8.37e-35	two.sided	wilcox.test	2.74e-33	****	p.adj=2.7e-33
actCD4	Interferon	d7	d21	67	562	1859	1.56e-33	two.sided	wilcox.test	4.68e-32	****	p.adj=4.7e-32
naiveCD4(IFN)	Interferon	d7	d21	131	167	2049	2.2e-33	two.sided	wilcox.test	6.09e-32	****	p.adj=6.1e-32
naiveCD4(IFN)	Interferon	d4	d21	105	167	1179	3e-33	two.sided	wilcox.test	7.72e-32	****	p.adj=7.7e-32
GC-TFH(TNF)	Interferon	d4	d14	95	229	1683	4.65e-33	two.sided	wilcox.test	1.12e-31	****	p.adj=1.1e-31
cytotoxicCD8	Interferon	d7	d14	130	221	3712	3.94e-31	two.sided	wilcox.test	8.86e-30	****	p.adj=8.9e-30
cytotoxicCD8	Interferon	d14	d21	221	152	5189	8.01e-30	two.sided	wilcox.test	1.7e-28	****	p.adj=1.7e-28
memCD8	Interferon	d7	d21	57	188	51	1.02e-29	two.sided	wilcox.test	2.05e-28	****	p.adj=2e-28
GC-TFH	Interferon	d14	d21	392	87	3996	5.23e-29	two.sided	wilcox.test	9.91e-28	****	p.adj=9.9e-28
naiveCD4(IFN)	Hypoxia and apoptosis	d7	d21	131	167	2774	2.01e-28	two.sided	wilcox.test	3.62e-27	****	p.adj=3.6e-27
GC-TFH	Interferon	d4	d14	70	392	2447	6.26e-28	two.sided	wilcox.test	1.07e-26	****	p.adj=1.1e-26
Treg	Interferon	d4	d14	126	184	3158	1.44e-27	two.sided	wilcox.test	2.35e-26	****	p.adj=2.4e-26
GC-TFH	Interferon	d4	d21	70	87	59	5.46e-26	two.sided	wilcox.test	8.55e-25	****	p.adj=8.6e-25
cytotoxicCD8	Hypoxia and apoptosis	d7	d21	130	152	2709	8.28e-26	two.sided	wilcox.test	1.24e-24	****	p.adj=1.2e-24
memCD8	Interferon	d7	d14	57	257	827	1.1e-25	two.sided	wilcox.test	1.58e-24	****	p.adj=1.6e-24
actCD4	Ribosomal biogenesis	d7	d21	67	562	33508	1.61e-25	two.sided	wilcox.test	2.22e-24	****	p.adj=2.2e-24
Treg	Interferon	d4	d21	126	59	276	3.84e-24	two.sided	wilcox.test	5.13e-23	****	p.adj=5.1e-23
naiveCD4(IFN)	Hypoxia and apoptosis	d4	d21	105	167	2431	1.11e-23	two.sided	wilcox.test	1.39e-22	****	p.adj=1.4e-22
naive_CXCR5	Interferon	d4	d14	213	73	1657	1.12e-23	two.sided	wilcox.test	1.39e-22	****	p.adj=1.4e-22
cytotoxicCD8	Ribosomal biogenesis	d7	d21	130	152	16700	1.69e-23	two.sided	wilcox.test	2.03e-22	****	p.adj=2e-22
actTh17	Ribosomal biogenesis	d7	d21	71	354	21907	4.73e-23	two.sided	wilcox.test	5.49e-22	****	p.adj=5.5e-22
actGC-TFH	Th17/Treg program	d4	d14	404	267	29783	8.68e-23	two.sided	wilcox.test	9.77e-22	****	p.adj=9.8e-22
naive_CXCR5	Interferon	d7	d14	281	73	2613	1.01e-22	two.sided	wilcox.test	1.1e-21	****	p.adj=1.1e-21
naiveCD4(IFN)	Interferon	d14	d21	152	167	4764	5.66e-22	two.sided	wilcox.test	6e-21	****	p.adj=6e-21
actTh17	Interferon	d7	d14	71	578	6178	6.68e-22	two.sided	wilcox.test	6.87e-21	****	p.adj=6.9e-21
GC-TFH(ISGs)	Th17/Treg program	d14	d21	528	612	109070	2.77e-21	two.sided	wilcox.test	2.77e-20	****	p.adj=2.8e-20
actCD4	Interferon	d4	d21	34	562	363	4.25e-21	two.sided	wilcox.test	4.14e-20	****	p.adj=4.1e-20
actGC-TFH	Interferon	d7	d14	320	267	23480	5.3e-21	two.sided	wilcox.test	5.03e-20	****	p.adj=5e-20
cytotoxicCD8	Ribosomal biogenesis	d4	d21	135	152	16684	5.52e-20	two.sided	wilcox.test	5.1e-19	****	p.adj=5.1e-19
memCD8	Ribosomal biogenesis	d7	d21	57	188	9640	6.55e-20	two.sided	wilcox.test	5.89e-19	****	p.adj=5.9e-19
GC-TFH(TNF)	Interferon	d4	d21	95	46	117	9.74e-20	two.sided	wilcox.test	8.55e-19	****	p.adj=8.6e-19
CD4TCM	Interferon	d14	d21	490	413	65909	1.65e-19	two.sided	wilcox.test	1.41e-18	****	p.adj=1.4e-18
actGC-TFH	Th17/Treg program	d7	d14	320	267	24318	2.4e-19	two.sided	wilcox.test	2.01e-18	****	p.adj=2e-18
naiveCD4	Interferon	d4	d7	390	385	47359	5.87e-19	two.sided	wilcox.test	4.8e-18	****	p.adj=4.8e-18
Treg	Interferon	d7	d21	138	59	814	6.41e-19	two.sided	wilcox.test	5.13e-18	****	p.adj=5.1e-18
actGC-TFH	Hypoxia and apoptosis	d7	d14	320	267	24620	9.09e-19	two.sided	wilcox.test	7.11e-18	****	p.adj=7.1e-18
naiveCD4	Interferon	d4	d14	390	29	123	1.47e-18	two.sided	wilcox.test	1.13e-17	****	p.adj=1.1e-17
cytotoxicCD8	Hypoxia and apoptosis	d7	d14	130	221	6475	8.39e-18	two.sided	wilcox.test	6.29e-17	****	p.adj=6.3e-17
cytotoxicCD8	Th17/Treg program	d4	d21	135	152	4273	1.46e-17	two.sided	wilcox.test	1.07e-16	****	p.adj=1.1e-16
actTh17	Hypoxia and apoptosis	d7	d21	71	354	4627	4.27e-17	two.sided	wilcox.test	3.08e-16	****	p.adj=3.1e-16
GC-TFH(TNF)	Interferon	d7	d14	89	229	4050	7.33e-17	two.sided	wilcox.test	5.17e-16	****	p.adj=5.2e-16
cytotoxicCD8	Hypoxia and apoptosis	d4	d21	135	152	4409	7.63e-17	two.sided	wilcox.test	5.28e-16	****	p.adj=5.3e-16
actCD4	Interferon	d7	d14	67	524	6596	8.36e-17	two.sided	wilcox.test	5.68e-16	****	p.adj=5.7e-16
memCD8	Ribosomal biogenesis	d7	d14	57	257	12414	2.28e-16	two.sided	wilcox.test	1.52e-15	****	p.adj=1.5e-15
actTh17	Hypoxia and apoptosis	d7	d14	71	578	8368	3.65e-16	two.sided	wilcox.test	2.39e-15	****	p.adj=2.4e-15
memCD8	Hypoxia and apoptosis	d7	d21	57	188	1555	4.94e-16	two.sided	wilcox.test	3.18e-15	****	p.adj=3.2e-15
naiveCD4	Interferon	d7	d14	385	29	554	5.89e-16	two.sided	wilcox.test	3.72e-15	****	p.adj=3.7e-15
actCD4	Ribosomal biogenesis	d14	d21	524	562	188730	9.57e-16	two.sided	wilcox.test	5.94e-15	****	p.adj=5.9e-15
naiveCD4(IFN)	Hypoxia and apoptosis	d7	d14	131	152	4504	2e-15	two.sided	wilcox.test	1.22e-14	****	p.adj=1.2e-14
actCD4	Ribosomal biogenesis	d7	d14	67	524	27999	2.08e-15	two.sided	wilcox.test	1.25e-14	****	p.adj=1.3e-14
actCD4	Interferon	d4	d14	34	524	1688	2.29e-15	two.sided	wilcox.test	1.35e-14	****	p.adj=1.3e-14
GC-TFH(TNF)	Interferon	d7	d21	89	46	383	1.14e-14	two.sided	wilcox.test	6.61e-14	****	p.adj=6.6e-14
memCD8	Interferon	d4	d21	23	188	57	2.65e-14	two.sided	wilcox.test	1.52e-13	****	p.adj=1.5e-13
naiveCD4	Ribosomal biogenesis	d4	d14	390	29	10444	2.72e-14	two.sided	wilcox.test	1.53e-13	****	p.adj=1.5e-13
naiveCD4	Ribosomal biogenesis	d7	d14	385	29	10286	3.77e-14	two.sided	wilcox.test	2.09e-13	****	p.adj=2.1e-13
cytotoxicCD8	Th17/Treg program	d4	d14	135	221	7916	1.08e-13	two.sided	wilcox.test	5.87e-13	****	p.adj=5.9e-13
naiveCD4(IFN)	Hypoxia and apoptosis	d4	d14	105	152	3659	1.64e-13	two.sided	wilcox.test	8.79e-13	****	p.adj=8.8e-13
naive_CXCR5	Hypoxia and apoptosis	d7	d14	281	73	4561	2.66e-13	two.sided	wilcox.test	1.41e-12	****	p.adj=1.4e-12
actTh17	Ribosomal biogenesis	d7	d14	71	578	31357	3.62e-13	two.sided	wilcox.test	1.89e-12	****	p.adj=1.9e-12
naiveCD8	Interferon	d4	d14	186	29	437	4.13e-13	two.sided	wilcox.test	2.12e-12	****	p.adj=2.1e-12
CD4TCM	Ribosomal biogenesis	d7	d21	22	413	8707	4.28e-13	two.sided	wilcox.test	2.17e-12	****	p.adj=2.2e-12
actTh17	Ribosomal biogenesis	d14	d21	578	354	131110	5.14e-13	two.sided	wilcox.test	2.57e-12	****	p.adj=2.6e-12
actGC-TFH	Hypoxia and apoptosis	d4	d14	404	267	36272	6.67e-13	two.sided	wilcox.test	3.29e-12	****	p.adj=3.3e-12
cytotoxicCD8	Th17/Treg program	d7	d21	130	152	5012	1e-12	two.sided	wilcox.test	4.87e-12	****	p.adj=4.9e-12
memCD8	Hypoxia and apoptosis	d7	d14	57	257	2923	1.27e-12	two.sided	wilcox.test	6.11e-12	****	p.adj=6.1e-12
cytotoxicCD8	Ribosomal biogenesis	d14	d21	221	152	23977	2.26e-12	two.sided	wilcox.test	1.07e-11	****	p.adj=1.1e-11
Treg	Th17/Treg program	d4	d21	126	59	1340	2.54e-12	two.sided	wilcox.test	1.19e-11	****	p.adj=1.2e-11
Treg	Ribosomal biogenesis	d7	d21	138	59	6610	4.34e-12	two.sided	wilcox.test	2e-11	****	p.adj=2e-11
cytotoxicCD8	Ribosomal biogenesis	d7	d14	130	221	20719	4.49e-12	two.sided	wilcox.test	2.04e-11	****	p.adj=2e-11
naive_CXCR5	Ribosomal biogenesis	d7	d14	281	73	15619	5.85e-12	two.sided	wilcox.test	2.63e-11	****	p.adj=2.6e-11
Treg	Ribosomal biogenesis	d7	d14	138	184	18367	6.93e-12	two.sided	wilcox.test	3.08e-11	****	p.adj=3.1e-11
CD4TCM	Ribosomal biogenesis	d7	d14	22	490	10025	8.68e-12	two.sided	wilcox.test	3.81e-11	****	p.adj=3.8e-11
Treg	Interferon	d14	d21	184	59	2270	1.81e-11	two.sided	wilcox.test	7.85e-11	****	p.adj=7.9e-11
Treg	Th17/Treg program	d7	d21	138	59	1609	1.87e-11	two.sided	wilcox.test	8.02e-11	****	p.adj=8e-11
prolifT	Interferon	d7	d21	35	76	273	2.01e-11	two.sided	wilcox.test	8.52e-11	****	p.adj=8.5e-11
CD4TCM	Hypoxia and apoptosis	d14	d21	490	413	75111	2.43e-11	two.sided	wilcox.test	1.02e-10	****	p.adj=1e-10
GC-TFH(ISGs)	Interferon	d7	d21	20	612	838	4.94e-11	two.sided	wilcox.test	2.04e-10	****	p.adj=2e-10
CD4TCM	Interferon	d7	d21	22	413	786	6.24e-11	two.sided	wilcox.test	2.55e-10	****	p.adj=2.6e-10
naiveCD4(IFN)	Th17/Treg program	d4	d21	105	167	4642	6.53e-11	two.sided	wilcox.test	2.64e-10	****	p.adj=2.6e-10
Treg	Th17/Treg program	d7	d14	138	184	7373	1.21e-10	two.sided	wilcox.test	4.84e-10	****	p.adj=4.8e-10
Treg	Interferon	d7	d14	138	184	7427	1.86e-10	two.sided	wilcox.test	7.34e-10	****	p.adj=7.3e-10
CD4TCM	Hypoxia and apoptosis	d7	d21	22	413	916	2.76e-10	two.sided	wilcox.test	1.08e-09	****	p.adj=1.1e-09
cytotoxicCD8	Hypoxia and apoptosis	d4	d14	135	221	9017	3.79e-10	two.sided	wilcox.test	1.47e-09	****	p.adj=1.5e-09
Treg	Th17/Treg program	d4	d14	126	184	6740	3.88e-10	two.sided	wilcox.test	1.49e-09	****	p.adj=1.5e-09
actGC-TFH	Interferon	d4	d7	404	320	47254	4.95e-10	two.sided	wilcox.test	1.87e-09	****	p.adj=1.9e-09
actCD4	Ribosomal biogenesis	d4	d21	34	562	15602	5.55e-10	two.sided	wilcox.test	2.08e-09	****	p.adj=2.1e-09
memCD8	Th17/Treg program	d4	d21	23	188	449	5.79e-10	two.sided	wilcox.test	2.15e-09	****	p.adj=2.1e-09
memCD8	Interferon	d4	d14	23	257	657	6.55e-10	two.sided	wilcox.test	2.4e-09	****	p.adj=2.4e-09
naiveCD4(IFN)	Th17/Treg program	d7	d21	131	167	6417	9.16e-10	two.sided	wilcox.test	3.33e-09	****	p.adj=3.3e-09
naiveCD4(IFN)	Th17/Treg program	d4	d14	105	152	4413	1.14e-09	two.sided	wilcox.test	4.1e-09	****	p.adj=4.1e-09
naiveCD8	Ribosomal biogenesis	d4	d14	186	29	4593	1.18e-09	two.sided	wilcox.test	4.2e-09	****	p.adj=4.2e-09
Treg	Ribosomal biogenesis	d4	d21	126	59	5778	1.28e-09	two.sided	wilcox.test	4.51e-09	****	p.adj=4.5e-09
prolifT	Interferon	d4	d21	15	76	4	1.46e-09	two.sided	wilcox.test	5.1e-09	****	p.adj=5.1e-09
naive_CXCR5	Ribosomal biogenesis	d4	d14	213	73	11457	1.56e-09	two.sided	wilcox.test	5.41e-09	****	p.adj=5.4e-09
prolifT	Interferon	d14	d21	144	76	2763	1.61e-09	two.sided	wilcox.test	5.52e-09	****	p.adj=5.5e-09
naiveCD4(IFN)	Hypoxia and apoptosis	d14	d21	152	167	7749	1.89e-09	two.sided	wilcox.test	6.4e-09	****	p.adj=6.4e-09
naiveCD4(IFN)	Interferon	d4	d14	105	152	4484	2.41e-09	two.sided	wilcox.test	8.12e-09	****	p.adj=8.1e-09
memCD8	Hypoxia and apoptosis	d14	d21	257	188	16220	3.16e-09	two.sided	wilcox.test	1.05e-08	****	p.adj=1.1e-08
prolifT	Interferon	d4	d14	15	144	86	4.79e-09	two.sided	wilcox.test	1.58e-08	****	p.adj=1.6e-08
Treg	Ribosomal biogenesis	d4	d14	126	184	16119	5.23e-09	two.sided	wilcox.test	1.71e-08	****	p.adj=1.7e-08
naiveCD4(IFN)	Ribosomal biogenesis	d7	d21	131	167	15231	6.13e-09	two.sided	wilcox.test	1.99e-08	****	p.adj=2e-08
naiveCD8	Interferon	d7	d14	161	29	767	9.02e-09	two.sided	wilcox.test	2.9e-08	****	p.adj=2.9e-08
actTh17	Interferon	d4	d21	11	354	59	4.33e-08	two.sided	wilcox.test	1.38e-07	****	p.adj=1.4e-07
cytotoxicCD8	Th17/Treg program	d7	d14	130	221	9406	6.61e-08	two.sided	wilcox.test	2.09e-07	****	p.adj=2.1e-07
Treg	Interferon	d4	d7	126	138	5385	9.34e-08	two.sided	wilcox.test	2.92e-07	****	p.adj=2.9e-07
naive_CXCR5	Hypoxia and apoptosis	d4	d14	213	73	4541	1.15e-07	two.sided	wilcox.test	3.56e-07	****	p.adj=3.6e-07
cytotoxicCD8	Ribosomal biogenesis	d4	d14	135	221	19894	1.28e-07	two.sided	wilcox.test	3.94e-07	****	p.adj=3.9e-07
memCD8	Th17/Treg program	d4	d14	23	257	999	1.46e-07	two.sided	wilcox.test	4.46e-07	****	p.adj=4.5e-07
memCD8	Hypoxia and apoptosis	d4	d21	23	188	723	1.94e-07	two.sided	wilcox.test	5.88e-07	****	p.adj=5.9e-07
GC-TFH(TNF)	Th17/Treg program	d4	d14	95	229	6917	2.48e-07	two.sided	wilcox.test	7.45e-07	****	p.adj=7.4e-07
naiveCD8	Hypoxia and apoptosis	d7	d14	161	29	936	2.92e-07	two.sided	wilcox.test	8.7e-07	****	p.adj=8.7e-07
naiveCD4(IFN)	Interferon	d7	d14	131	152	6477	4.04e-07	two.sided	wilcox.test	1.19e-06	****	p.adj=1.2e-06
CD4TCM	Hypoxia and apoptosis	d7	d14	22	490	1999	5.9e-07	two.sided	wilcox.test	1.73e-06	****	p.adj=1.7e-06
prolifT	Interferon	d7	d14	35	144	1170	9.2e-07	two.sided	wilcox.test	2.67e-06	****	p.adj=2.7e-06
CD4TCM	Interferon	d7	d14	22	490	2071	1.02e-06	two.sided	wilcox.test	2.93e-06	****	p.adj=2.9e-06
naiveCD4	Hypoxia and apoptosis	d7	d14	385	29	2550	1.06e-06	two.sided	wilcox.test	3.04e-06	****	p.adj=3e-06
naiveCD8	Ribosomal biogenesis	d7	d14	161	29	3650	1.41e-06	two.sided	wilcox.test	3.99e-06	****	p.adj=4e-06
GC-TFH	Th17/Treg program	d7	d21	154	87	4205	1.61e-06	two.sided	wilcox.test	4.53e-06	****	p.adj=4.5e-06
GC-TFH(TNF)	Interferon	d4	d7	95	89	2499	1.7e-06	two.sided	wilcox.test	4.74e-06	****	p.adj=4.7e-06
memCD8	Ribosomal biogenesis	d4	d21	23	188	3474	2.08e-06	two.sided	wilcox.test	5.77e-06	****	p.adj=5.8e-06
memCD8	Ribosomal biogenesis	d14	d21	257	188	30479	2.4e-06	two.sided	wilcox.test	6.59e-06	****	p.adj=6.6e-06
GC-TFH(TNF)	Th17/Treg program	d4	d21	95	46	1118	2.73e-06	two.sided	wilcox.test	7.45e-06	****	p.adj=7.5e-06
actTh17	Interferon	d4	d14	11	578	560	2.82e-06	two.sided	wilcox.test	7.64e-06	****	p.adj=7.6e-06
naiveCD4(IFN)	Th17/Treg program	d7	d14	131	152	6744	2.89e-06	two.sided	wilcox.test	7.77e-06	****	p.adj=7.8e-06
naiveCD8	Hypoxia and apoptosis	d4	d14	186	29	1272	4.84e-06	two.sided	wilcox.test	1.29e-05	****	p.adj=1.3e-05
cytotoxicCD8	Hypoxia and apoptosis	d14	d21	221	152	12220	7.76e-06	two.sided	wilcox.test	2.05e-05	****	p.adj=2.1e-05
CD4TCM	Th17/Treg program	d14	d21	490	413	83798	8.47e-06	two.sided	wilcox.test	2.23e-05	****	p.adj=2.2e-05
actGC-TFH	Ribosomal biogenesis	d7	d14	320	267	51805	9e-06	two.sided	wilcox.test	2.35e-05	****	p.adj=2.3e-05
memCD8	Th17/Treg program	d14	d21	257	188	18330	1.37e-05	two.sided	wilcox.test	3.55e-05	****	p.adj=3.5e-05
Treg	Hypoxia and apoptosis	d7	d14	138	184	9110	1.44e-05	two.sided	wilcox.test	3.71e-05	****	p.adj=3.7e-05
naive_CXCR5	Interferon	d4	d7	213	281	23125	1.5e-05	two.sided	wilcox.test	3.81e-05	****	p.adj=3.8e-05
GC-TFH	Interferon	d4	d7	70	154	3443	1.49e-05	two.sided	wilcox.test	3.81e-05	****	p.adj=3.8e-05
GC-TFH(ISGs)	Interferon	d4	d21	7	612	134	1.98e-05	two.sided	wilcox.test	4.99e-05	****	p.adj=5e-05
GC-TFH(ISGs)	Hypoxia and apoptosis	d14	d21	528	612	185081	2.22e-05	two.sided	wilcox.test	5.54e-05	****	p.adj=5.5e-05
GC-TFH	Ribosomal biogenesis	d7	d14	154	392	37191	2.4e-05	two.sided	wilcox.test	5.97e-05	****	p.adj=6e-05
naiveCD4	Hypoxia and apoptosis	d4	d14	390	29	3035	3.13e-05	two.sided	wilcox.test	7.73e-05	****	p.adj=7.7e-05
actCD4	Th17/Treg program	d14	d21	524	562	168662	3.37e-05	two.sided	wilcox.test	8.26e-05	****	p.adj=8.3e-05
actGC-TFH	Th17/Treg program	d7	d21	320	7	98	3.66e-05	two.sided	wilcox.test	8.89e-05	****	p.adj=8.9e-05
naiveCD4	Th17/Treg program	d4	d7	390	385	62220	3.7e-05	two.sided	wilcox.test	8.89e-05	****	p.adj=8.9e-05
GC-TFH(TNF)	Interferon	d14	d21	229	46	3236	3.7e-05	two.sided	wilcox.test	8.89e-05	****	p.adj=8.9e-05
GC-TFH(TNF)	Hypoxia and apoptosis	d4	d14	95	229	14031	4e-05	two.sided	wilcox.test	9.53e-05	****	p.adj=9.5e-05
GC-TFH	Ribosomal biogenesis	d7	d21	154	87	8833	4.05e-05	two.sided	wilcox.test	9.6e-05	****	p.adj=9.6e-05
actGC-TFH	Th17/Treg program	d4	d21	404	7	150	5.02e-05	two.sided	wilcox.test	0.000118	***	p.adj=0.00012
actTh17	Hypoxia and apoptosis	d14	d21	578	354	86154	5.13e-05	two.sided	wilcox.test	0.00012	***	p.adj=0.00012
GC-TFH	Ribosomal biogenesis	d4	d21	70	87	4189	5.39e-05	two.sided	wilcox.test	0.000125	***	p.adj=0.00013
GC-TFH	Ribosomal biogenesis	d4	d14	70	392	17670	0.000124	two.sided	wilcox.test	0.000286	***	p.adj=0.00029
memCD8	Ribosomal biogenesis	d4	d14	23	257	4375	0.000137	two.sided	wilcox.test	0.000313	***	p.adj=0.00031
memCD8	Th17/Treg program	d4	d7	23	57	297	0.000141	two.sided	wilcox.test	0.000322	***	p.adj=0.00032
GC-TFH	Hypoxia and apoptosis	d4	d14	70	392	9820	0.000151	two.sided	wilcox.test	0.000341	***	p.adj=0.00034
actCD4	Ribosomal biogenesis	d4	d14	34	524	12359	0.000152	two.sided	wilcox.test	0.000342	***	p.adj=0.00034
cytotoxicCD8	Th17/Treg program	d4	d7	135	130	6483	0.000239	two.sided	wilcox.test	0.000534	***	p.adj=0.00053
GC-TFH(TNF)	Hypoxia and apoptosis	d4	d21	95	46	3008	0.000298	two.sided	wilcox.test	0.000662	***	p.adj=0.00066
memCD8	Hypoxia and apoptosis	d4	d14	23	257	1615	0.000316	two.sided	wilcox.test	0.000698	***	p.adj=0.0007
GC-TFH	Th17/Treg program	d14	d21	392	87	12905	0.000385	two.sided	wilcox.test	0.000845	***	p.adj=0.00085
GC-TFH	Th17/Treg program	d7	d14	154	392	24328	0.000416	two.sided	wilcox.test	0.000903	***	p.adj=0.0009
naive_CXCR5	Interferon	d7	d21	281	5	55	0.000416	two.sided	wilcox.test	0.000903	***	p.adj=0.0009
naiveCD8	Interferon	d4	d7	186	161	11711	0.000466	two.sided	wilcox.test	0.00100353	**	p.adj=0.001
naive_CXCR5	Interferon	d4	d21	213	5	51	0.00056	two.sided	wilcox.test	0.00120056	**	p.adj=0.0012
naiveCD4(IFN)	Th17/Treg program	d14	d21	152	167	9889	0.000659	two.sided	wilcox.test	0.00140278	**	p.adj=0.0014
actTh17	Ribosomal biogenesis	d4	d21	11	354	3114	0.000712	two.sided	wilcox.test	0.00150824	**	p.adj=0.0015
GC-TFH(TNF)	Th17/Treg program	d7	d21	89	46	1332	0.00091	two.sided	wilcox.test	0.00191536	**	p.adj=0.0019
CD4TCM	Ribosomal biogenesis	d14	d21	490	413	114107	0.000935	two.sided	wilcox.test	0.00195706	**	p.adj=0.002
CD4TCM	Interferon	d4	d21	4	413	38	0.00102772	two.sided	wilcox.test	0.0021386	**	p.adj=0.0021
GC-TFH(ISGs)	Th17/Treg program	d7	d21	20	612	3490	0.00106625	two.sided	wilcox.test	0.00220603	**	p.adj=0.0022
cytotoxicCD8	Th17/Treg program	d14	d21	221	152	13465	0.00113406	two.sided	wilcox.test	0.00233293	**	p.adj=0.0023
naive_CXCR5	Hypoxia and apoptosis	d7	d21	281	5	112	0.0012883	two.sided	wilcox.test	0.00263515	**	p.adj=0.0026
GC-TFH	Th17/Treg program	d4	d21	70	87	2134	0.00130268	two.sided	wilcox.test	0.00264952	**	p.adj=0.0026
actGC-TFH	Interferon	d4	d21	404	7	423	0.0014791	two.sided	wilcox.test	0.00299144	**	p.adj=0.003
GC-TFH	Hypoxia and apoptosis	d4	d21	70	87	2163	0.00185211	two.sided	wilcox.test	0.00372492	**	p.adj=0.0037
actGC-TFH	Th17/Treg program	d14	d21	267	7	292	0.00192158	two.sided	wilcox.test	0.00384317	**	p.adj=0.0038
naiveCD4(IFN)	Th17/Treg program	d4	d7	105	131	5290	0.00232812	two.sided	wilcox.test	0.00463051	**	p.adj=0.0046
naiveCD4(IFN)	Ribosomal biogenesis	d7	d14	131	152	12038	0.0024282	two.sided	wilcox.test	0.00480303	**	p.adj=0.0048
naiveCD8	Th17/Treg program	d4	d14	186	29	1759	0.00262364	two.sided	wilcox.test	0.00516126	**	p.adj=0.0052
naiveCD4	Th17/Treg program	d4	d14	390	29	3767	0.00269977	two.sided	wilcox.test	0.00528216	**	p.adj=0.0053
naiveCD8	Th17/Treg program	d4	d7	186	161	12197	0.00289824	two.sided	wilcox.test	0.00563981	**	p.adj=0.0056
GC-TFH(TNF)	Ribosomal biogenesis	d4	d14	95	229	13162	0.00292475	two.sided	wilcox.test	0.00566081	**	p.adj=0.0057
actCD4	Hypoxia and apoptosis	d7	d21	67	562	14731	0.00358119	two.sided	wilcox.test	0.00689427	**	p.adj=0.0069
CD4TCM	Interferon	d4	d14	4	490	153	0.00365243	two.sided	wilcox.test	0.00699401	**	p.adj=0.007
naive_CXCR5	Ribosomal biogenesis	d7	d21	281	5	1228	0.00418347	two.sided	wilcox.test	0.00796852	**	p.adj=0.008
Treg	Hypoxia and apoptosis	d4	d14	126	184	9397	0.00463914	two.sided	wilcox.test	0.00878995	**	p.adj=0.0088
CD4TCM	Ribosomal biogenesis	d4	d21	4	413	1504	0.00473879	two.sided	wilcox.test	0.00893175	**	p.adj=0.0089
GC-TFH	Hypoxia and apoptosis	d7	d14	154	392	25511	0.00485176	two.sided	wilcox.test	0.00909705	**	p.adj=0.0091
prolifT	Hypoxia and apoptosis	d7	d21	35	76	891	0.00538618	two.sided	wilcox.test	0.0100468	*	p.adj=0.01
actGC-TFH	Interferon	d7	d21	320	7	437	0.00581132	two.sided	wilcox.test	0.0107839	*	p.adj=0.011
naiveCD4(IFN)	Hypoxia and apoptosis	d4	d7	105	131	5453	0.00629326	two.sided	wilcox.test	0.011559	*	p.adj=0.012
naive_CXCR5	Hypoxia and apoptosis	d4	d21	213	5	151	0.00627854	two.sided	wilcox.test	0.011559	*	p.adj=0.012
CD4TCM	Hypoxia and apoptosis	d4	d21	4	413	174	0.00660982	two.sided	wilcox.test	0.0120789	*	p.adj=0.012
GC-TFH(TNF)	Hypoxia and apoptosis	d4	d7	95	89	5196	0.00733666	two.sided	wilcox.test	0.0132725	*	p.adj=0.013
CD4TCM	Th17/Treg program	d7	d21	22	413	3002	0.00733675	two.sided	wilcox.test	0.0132725	*	p.adj=0.013
cytotoxicCD8	Interferon	d4	d7	135	130	7104	0.0073999	two.sided	wilcox.test	0.0133198	*	p.adj=0.013
naiveCD4(IFN)	Ribosomal biogenesis	d4	d21	105	167	10416	0.00907442	two.sided	wilcox.test	0.0162527	*	p.adj=0.016
CD4TCM	Th17/Treg program	d4	d21	4	413	202	0.00934507	two.sided	wilcox.test	0.0166546	*	p.adj=0.017
actCD4	Hypoxia and apoptosis	d4	d7	34	67	1498	0.0099853	two.sided	wilcox.test	0.0177079	*	p.adj=0.018
CD4TCM	Ribosomal biogenesis	d4	d14	4	490	1712	0.0100934	two.sided	wilcox.test	0.0178119	*	p.adj=0.018
Treg	Hypoxia and apoptosis	d7	d21	138	59	3133	0.0105342	two.sided	wilcox.test	0.018499	*	p.adj=0.018
GC-TFH(TNF)	Th17/Treg program	d7	d14	89	229	8335	0.0117305	two.sided	wilcox.test	0.0204999	*	p.adj=0.02
naive_CXCR5	Ribosomal biogenesis	d4	d21	213	5	882	0.0123029	two.sided	wilcox.test	0.0213963	*	p.adj=0.021
actGC-TFH	Hypoxia and apoptosis	d4	d7	404	320	71578	0.0130528	two.sided	wilcox.test	0.0225913	*	p.adj=0.023
GC-TFH(ISGs)	Interferon	d4	d14	7	528	840	0.0131518	two.sided	wilcox.test	0.0226538	*	p.adj=0.023
GC-TFH(ISGs)	Interferon	d7	d14	20	528	3565	0.0136378	two.sided	wilcox.test	0.0233791	*	p.adj=0.023
Treg	Ribosomal biogenesis	d14	d21	184	59	6574	0.0147637	two.sided	wilcox.test	0.0251892	*	p.adj=0.025
GC-TFH(TNF)	Ribosomal biogenesis	d7	d14	89	229	11975	0.0153636	two.sided	wilcox.test	0.0260892	*	p.adj=0.026
CD4TCM	Th17/Treg program	d4	d14	4	490	305	0.017685	two.sided	wilcox.test	0.0298901	*	p.adj=0.03
naiveCD4(IFN)	Ribosomal biogenesis	d14	d21	152	167	14642	0.0178116	two.sided	wilcox.test	0.0299554	*	p.adj=0.03
Treg	Th17/Treg program	d14	d21	184	59	4315	0.01789	two.sided	wilcox.test	0.0299554	*	p.adj=0.03
actTh17	Th17/Treg program	d14	d21	578	354	92932	0.0187685	two.sided	wilcox.test	0.0312808	*	p.adj=0.031
actCD4	Ribosomal biogenesis	d4	d7	34	67	812	0.0189572	two.sided	wilcox.test	0.0314497	*	p.adj=0.031
naiveCD4(IFN)	Ribosomal biogenesis	d4	d7	105	131	5662	0.0197477	two.sided	wilcox.test	0.0326108	*	p.adj=0.033
actTh17	Hypoxia and apoptosis	d4	d7	11	71	561	0.0207228	two.sided	wilcox.test	0.0340649	*	p.adj=0.034
actGC-TFH	Th17/Treg program	d4	d7	404	320	58298	0.0232641	two.sided	wilcox.test	0.0380685	*	p.adj=0.038
memCD8	Hypoxia and apoptosis	d4	d7	23	57	867	0.0248968	two.sided	wilcox.test	0.0405559	*	p.adj=0.041
actCD4	Interferon	d4	d7	34	67	828	0.0256554	two.sided	wilcox.test	0.0416033	*	p.adj=0.042
GC-TFH(TNF)	Th17/Treg program	d14	d21	229	46	4189	0.0285928	two.sided	wilcox.test	0.0461588	*	p.adj=0.046
actCD4	Hypoxia and apoptosis	d7	d14	67	524	14775	0.0347519	two.sided	wilcox.test	0.055603	ns	p.adj=0.056
CD4TCM	Hypoxia and apoptosis	d4	d14	4	490	379	0.0346952	two.sided	wilcox.test	0.055603	ns	p.adj=0.056
actGC-TFH	Ribosomal biogenesis	d7	d21	320	7	1633	0.0383394	two.sided	wilcox.test	0.0610717	ns	p.adj=0.061
actGC-TFH	Ribosomal biogenesis	d4	d14	404	267	59006	0.0390689	two.sided	wilcox.test	0.0619595	ns	p.adj=0.062
GC-TFH(TNF)	Th17/Treg program	d4	d7	95	89	3486	0.0401289	two.sided	wilcox.test	0.0633614	ns	p.adj=0.063
cytotoxicCD8	Ribosomal biogenesis	d4	d7	135	130	7502	0.0413321	two.sided	wilcox.test	0.0649763	ns	p.adj=0.065
GC-TFH	Th17/Treg program	d4	d14	70	392	11678	0.0472478	two.sided	wilcox.test	0.0739531	ns	p.adj=0.074
prolifT	Interferon	d4	d7	15	35	169	0.0489723	two.sided	wilcox.test	0.0763205	ns	p.adj=0.076
actGC-TFH	Ribosomal biogenesis	d4	d7	404	320	59211	0.0520903	two.sided	wilcox.test	0.0808297	ns	p.adj=0.081
naiveCD8	Th17/Treg program	d7	d14	161	29	1807	0.0532139	two.sided	wilcox.test	0.0822188	ns	p.adj=0.082
actCD4	Th17/Treg program	d4	d14	34	524	7153	0.0541173	two.sided	wilcox.test	0.0832573	ns	p.adj=0.083
actCD4	Hypoxia and apoptosis	d14	d21	524	562	137540	0.0602778	two.sided	wilcox.test	0.0923404	ns	p.adj=0.092
naiveCD4	Hypoxia and apoptosis	d4	d7	390	385	69228	0.0606196	two.sided	wilcox.test	0.0924705	ns	p.adj=0.092
naiveCD8	Hypoxia and apoptosis	d4	d7	186	161	13229	0.0613572	two.sided	wilcox.test	0.0932008	ns	p.adj=0.093
GC-TFH	Hypoxia and apoptosis	d7	d21	154	87	5744	0.0663163	two.sided	wilcox.test	0.10031	ns	p.adj=0.1
actTh17	Ribosomal biogenesis	d4	d14	11	578	4198	0.0685078	two.sided	wilcox.test	0.103192	ns	p.adj=0.1
prolifT	Hypoxia and apoptosis	d14	d21	144	76	4656	0.0692969	two.sided	wilcox.test	0.103945	ns	p.adj=0.1
actTh17	Th17/Treg program	d7	d21	71	354	10854	0.0698397	two.sided	wilcox.test	0.104325	ns	p.adj=0.1
prolifT	Hypoxia and apoptosis	d7	d14	35	144	2023	0.0709569	two.sided	wilcox.test	0.105556	ns	p.adj=0.11
naive_CXCR5	Hypoxia and apoptosis	d14	d21	73	5	94	0.0726215	two.sided	wilcox.test	0.107587	ns	p.adj=0.11
actGC-TFH	Interferon	d14	d21	267	7	569	0.0777909	two.sided	wilcox.test	0.114773	ns	p.adj=0.11
naive_CXCR5	Ribosomal biogenesis	d14	d21	73	5	269	0.0793617	two.sided	wilcox.test	0.116613	ns	p.adj=0.12
naiveCD4	Th17/Treg program	d7	d14	385	29	4501	0.0819198	two.sided	wilcox.test	0.119883	ns	p.adj=0.12
naiveCD4	Ribosomal biogenesis	d7	d21	385	1	385	0.0848737	two.sided	wilcox.test	0.121731	ns	p.adj=0.12
naiveCD4	Interferon	d4	d21	390	1	0	0.0848529	two.sided	wilcox.test	0.121731	ns	p.adj=0.12
naiveCD4	Interferon	d7	d21	385	1	0	0.0848737	two.sided	wilcox.test	0.121731	ns	p.adj=0.12
naiveCD4	Th17/Treg program	d4	d21	390	1	0	0.0848529	two.sided	wilcox.test	0.121731	ns	p.adj=0.12
naiveCD4	Th17/Treg program	d7	d21	385	1	0	0.0848737	two.sided	wilcox.test	0.121731	ns	p.adj=0.12
naiveCD4	Hypoxia and apoptosis	d7	d21	385	1	2	0.0881695	two.sided	wilcox.test	0.125956	ns	p.adj=0.13
naiveCD4	Ribosomal biogenesis	d4	d21	390	1	387	0.0897689	two.sided	wilcox.test	0.127734	ns	p.adj=0.13
GC-TFH	Hypoxia and apoptosis	d4	d7	70	154	4630	0.0911538	two.sided	wilcox.test	0.129194	ns	p.adj=0.13
naiveCD8	Interferon	d4	d21	186	1	3	0.0973223	two.sided	wilcox.test	0.137396	ns	p.adj=0.14
GC-TFH(TNF)	Hypoxia and apoptosis	d7	d21	89	46	2403	0.098863	two.sided	wilcox.test	0.139026	ns	p.adj=0.14
naiveCD4	Hypoxia and apoptosis	d4	d21	390	1	12	0.105904	two.sided	wilcox.test	0.147202	ns	p.adj=0.15
naiveCD4	Interferon	d14	d21	29	1	0	0.105775	two.sided	wilcox.test	0.147202	ns	p.adj=0.15
naiveCD4	Th17/Treg program	d14	d21	29	1	0	0.105775	two.sided	wilcox.test	0.147202	ns	p.adj=0.15
CD4TCM	Th17/Treg program	d4	d7	4	22	21	0.109819	two.sided	wilcox.test	0.152058	ns	p.adj=0.15
naive_CXCR5	Interferon	d14	d21	73	5	104	0.111564	two.sided	wilcox.test	0.153882	ns	p.adj=0.15
memCD8	Th17/Treg program	d7	d14	57	257	8302	0.115135	two.sided	wilcox.test	0.1582	ns	p.adj=0.16
GC-TFH	Ribosomal biogenesis	d14	d21	392	87	18866	0.120497	two.sided	wilcox.test	0.164939	ns	p.adj=0.16
GC-TFH(ISGs)	Hypoxia and apoptosis	d4	d21	7	612	2851	0.132081	two.sided	wilcox.test	0.18011	ns	p.adj=0.18
naiveCD4	Ribosomal biogenesis	d14	d21	29	1	28	0.133111	two.sided	wilcox.test	0.18083	ns	p.adj=0.18
GC-TFH(ISGs)	Th17/Treg program	d4	d21	7	612	1441	0.136502	two.sided	wilcox.test	0.18474	ns	p.adj=0.18
naiveCD8	Interferon	d7	d21	161	1	12	0.14592	two.sided	wilcox.test	0.196746	ns	p.adj=0.2
CD4TCM	Th17/Treg program	d7	d14	22	490	4412	0.149889	two.sided	wilcox.test	0.201344	ns	p.adj=0.2
actGC-TFH	Ribosomal biogenesis	d14	d21	267	7	1232	0.151264	two.sided	wilcox.test	0.202436	ns	p.adj=0.2
prolifT	Ribosomal biogenesis	d4	d21	15	76	703	0.156397	two.sided	wilcox.test	0.208529	ns	p.adj=0.21
prolifT	Hypoxia and apoptosis	d4	d21	15	76	438	0.159547	two.sided	wilcox.test	0.211944	ns	p.adj=0.21
GC-TFH(ISGs)	Ribosomal biogenesis	d4	d14	7	528	1277	0.160289	two.sided	wilcox.test	0.212147	ns	p.adj=0.21
GC-TFH(ISGs)	Ribosomal biogenesis	d4	d21	7	612	1487	0.164174	two.sided	wilcox.test	0.216494	ns	p.adj=0.22
actGC-TFH	Hypoxia and apoptosis	d7	d21	320	7	776	0.165072	two.sided	wilcox.test	0.216813	ns	p.adj=0.22
naiveCD4	Hypoxia and apoptosis	d14	d21	29	1	2	0.165621	two.sided	wilcox.test	0.216813	ns	p.adj=0.22
actGC-TFH	Ribosomal biogenesis	d4	d21	404	7	1844	0.168089	two.sided	wilcox.test	0.219247	ns	p.adj=0.22
Treg	Hypoxia and apoptosis	d4	d21	126	59	3251	0.170272	two.sided	wilcox.test	0.221292	ns	p.adj=0.22
actCD4	Th17/Treg program	d7	d14	67	524	15773	0.176085	two.sided	wilcox.test	0.228023	ns	p.adj=0.23
actCD4	Hypoxia and apoptosis	d4	d14	34	524	10127	0.181048	two.sided	wilcox.test	0.23361	ns	p.adj=0.23
CD4TCM	Interferon	d4	d7	4	22	25	0.188598	two.sided	wilcox.test	0.242483	ns	p.adj=0.24
Treg	Hypoxia and apoptosis	d14	d21	184	59	6036	0.196002	two.sided	wilcox.test	0.251106	ns	p.adj=0.25
GC-TFH(ISGs)	Ribosomal biogenesis	d7	d14	20	528	4386	0.198623	two.sided	wilcox.test	0.253561	ns	p.adj=0.25
GC-TFH(ISGs)	Ribosomal biogenesis	d7	d21	20	612	5119	0.213083	two.sided	wilcox.test	0.27106	ns	p.adj=0.27
prolifT	Th17/Treg program	d7	d14	35	144	2854	0.225157	two.sided	wilcox.test	0.284409	ns	p.adj=0.28
naiveCD8	Ribosomal biogenesis	d4	d21	186	1	159	0.224985	two.sided	wilcox.test	0.284409	ns	p.adj=0.28
GC-TFH(TNF)	Hypoxia and apoptosis	d14	d21	229	46	5854	0.233443	two.sided	wilcox.test	0.293844	ns	p.adj=0.29
GC-TFH(TNF)	Ribosomal biogenesis	d4	d21	95	46	2450	0.244773	two.sided	wilcox.test	0.307033	ns	p.adj=0.31
actGC-TFH	Hypoxia and apoptosis	d4	d21	404	7	1054	0.248614	two.sided	wilcox.test	0.310768	ns	p.adj=0.31
actTh17	Th17/Treg program	d4	d21	11	354	1551	0.251125	two.sided	wilcox.test	0.31282	ns	p.adj=0.31
naiveCD4(IFN)	Interferon	d4	d7	105	131	6292	0.261699	two.sided	wilcox.test	0.324867	ns	p.adj=0.32
prolifT	Ribosomal biogenesis	d4	d14	15	144	1268	0.269223	two.sided	wilcox.test	0.333059	ns	p.adj=0.33
prolifT	Ribosomal biogenesis	d7	d21	35	76	1503	0.27361	two.sided	wilcox.test	0.336176	ns	p.adj=0.34
naive_CXCR5	Th17/Treg program	d7	d21	281	5	501	0.272861	two.sided	wilcox.test	0.336176	ns	p.adj=0.34
actTh17	Ribosomal biogenesis	d4	d7	11	71	311	0.282436	two.sided	wilcox.test	0.34584	ns	p.adj=0.35
prolifT	Th17/Treg program	d7	d21	35	76	1497	0.290645	two.sided	wilcox.test	0.354685	ns	p.adj=0.35
memCD8	Ribosomal biogenesis	d4	d7	23	57	557	0.297517	two.sided	wilcox.test	0.361845	ns	p.adj=0.36
GC-TFH	Ribosomal biogenesis	d4	d7	70	154	5850	0.306753	two.sided	wilcox.test	0.371822	ns	p.adj=0.37
prolifT	Ribosomal biogenesis	d14	d21	144	76	5925	0.313494	two.sided	wilcox.test	0.378718	ns	p.adj=0.38
GC-TFH(TNF)	Ribosomal biogenesis	d7	d21	89	46	2259	0.32616	two.sided	wilcox.test	0.392701	ns	p.adj=0.39
naiveCD8	Ribosomal biogenesis	d7	d21	161	1	125	0.346764	two.sided	wilcox.test	0.416117	ns	p.adj=0.42
naive_CXCR5	Th17/Treg program	d4	d14	213	73	7225	0.367979	two.sided	wilcox.test	0.440108	ns	p.adj=0.44
naiveCD8	Hypoxia and apoptosis	d7	d21	161	1	39	0.380631	two.sided	wilcox.test	0.453733	ns	p.adj=0.45
GC-TFH(ISGs)	Hypoxia and apoptosis	d4	d14	7	528	2199	0.388335	two.sided	wilcox.test	0.461388	ns	p.adj=0.46
GC-TFH(TNF)	Hypoxia and apoptosis	d7	d14	89	229	10824	0.389802	two.sided	wilcox.test	0.461608	ns	p.adj=0.46
naiveCD8	Th17/Treg program	d7	d21	161	1	40	0.392357	two.sided	wilcox.test	0.46311	ns	p.adj=0.46
naive_CXCR5	Th17/Treg program	d7	d14	281	73	9612	0.408407	two.sided	wilcox.test	0.479619	ns	p.adj=0.48
prolifT	Hypoxia and apoptosis	d4	d7	15	35	302	0.409009	two.sided	wilcox.test	0.479619	ns	p.adj=0.48
GC-TFH(ISGs)	Hypoxia and apoptosis	d7	d21	20	612	6775	0.415341	two.sided	wilcox.test	0.485463	ns	p.adj=0.49
GC-TFH(ISGs)	Hypoxia and apoptosis	d4	d7	7	20	85	0.422402	two.sided	wilcox.test	0.490531	ns	p.adj=0.49
GC-TFH(ISGs)	Interferon	d4	d7	7	20	55	0.422402	two.sided	wilcox.test	0.490531	ns	p.adj=0.49
prolifT	Th17/Treg program	d4	d7	15	35	226	0.445983	two.sided	wilcox.test	0.516251	ns	p.adj=0.52
actCD4	Hypoxia and apoptosis	d4	d21	34	562	10276	0.4593	two.sided	wilcox.test	0.529961	ns	p.adj=0.53
GC-TFH(TNF)	Ribosomal biogenesis	d14	d21	229	46	4904	0.461453	two.sided	wilcox.test	0.530744	ns	p.adj=0.53
naiveCD8	Th17/Treg program	d4	d21	186	1	53	0.464332	two.sided	wilcox.test	0.532355	ns	p.adj=0.53
memCD8	Interferon	d4	d7	23	57	587	0.469764	two.sided	wilcox.test	0.536874	ns	p.adj=0.54
GC-TFH(ISGs)	Ribosomal biogenesis	d14	d21	528	612	165543	0.473355	two.sided	wilcox.test	0.539266	ns	p.adj=0.54
actCD4	Th17/Treg program	d7	d21	67	562	19815	0.482463	two.sided	wilcox.test	0.547907	ns	p.adj=0.55
naiveCD8	Interferon	d14	d21	29	1	8	0.488181	two.sided	wilcox.test	0.552657	ns	p.adj=0.55
prolifT	Ribosomal biogenesis	d4	d7	15	35	295	0.498122	two.sided	wilcox.test	0.562144	ns	p.adj=0.56
actTh17	Th17/Treg program	d4	d14	11	578	2803	0.501835	two.sided	wilcox.test	0.564564	ns	p.adj=0.56
naive_CXCR5	Th17/Treg program	d4	d7	213	281	28884	0.507234	two.sided	wilcox.test	0.56886	ns	p.adj=0.57
naiveCD8	Hypoxia and apoptosis	d4	d21	186	1	57	0.510774	two.sided	wilcox.test	0.571052	ns	p.adj=0.57
Treg	Th17/Treg program	d4	d7	126	138	9098	0.514944	two.sided	wilcox.test	0.573932	ns	p.adj=0.57
GC-TFH(TNF)	Ribosomal biogenesis	d4	d7	95	89	4450	0.538624	two.sided	wilcox.test	0.598471	ns	p.adj=0.6
GC-TFH(ISGs)	Th17/Treg program	d7	d14	20	528	4876	0.561565	two.sided	wilcox.test	0.622041	ns	p.adj=0.62
actTh17	Th17/Treg program	d7	d14	71	578	19665	0.567011	two.sided	wilcox.test	0.626147	ns	p.adj=0.63
actTh17	Interferon	d4	d7	11	71	349	0.576953	two.sided	wilcox.test	0.635178	ns	p.adj=0.64
naive_CXCR5	Th17/Treg program	d14	d21	73	5	155	0.58177	two.sided	wilcox.test	0.638528	ns	p.adj=0.64
naiveCD8	Ribosomal biogenesis	d4	d7	186	161	15437	0.618927	two.sided	wilcox.test	0.675193	ns	p.adj=0.68
Treg	Ribosomal biogenesis	d4	d7	126	138	8384	0.617453	two.sided	wilcox.test	0.675193	ns	p.adj=0.68
actTh17	Hypoxia and apoptosis	d4	d14	11	578	3451	0.627254	two.sided	wilcox.test	0.678113	ns	p.adj=0.68
naive_CXCR5	Th17/Treg program	d4	d21	213	5	464	0.625723	two.sided	wilcox.test	0.678113	ns	p.adj=0.68
actTh17	Th17/Treg program	d4	d7	11	71	354	0.624268	two.sided	wilcox.test	0.678113	ns	p.adj=0.68
GC-TFH(ISGs)	Ribosomal biogenesis	d4	d7	7	20	61	0.638147	two.sided	wilcox.test	0.687823	ns	p.adj=0.69
naiveCD8	Th17/Treg program	d14	d21	29	1	10	0.643983	two.sided	wilcox.test	0.692041	ns	p.adj=0.69
GC-TFH(ISGs)	Hypoxia and apoptosis	d7	d14	20	528	4961	0.646788	two.sided	wilcox.test	0.692988	ns	p.adj=0.69
actCD4	Th17/Treg program	d4	d7	34	67	1082	0.684718	two.sided	wilcox.test	0.731449	ns	p.adj=0.73
naive_CXCR5	Hypoxia and apoptosis	d4	d7	213	281	30501	0.714883	two.sided	wilcox.test	0.759168	ns	p.adj=0.76
naiveCD4(IFN)	Ribosomal biogenesis	d4	d14	105	152	8195	0.714233	two.sided	wilcox.test	0.759168	ns	p.adj=0.76
prolifT	Hypoxia and apoptosis	d4	d14	15	144	1021	0.730309	two.sided	wilcox.test	0.773268	ns	p.adj=0.77
prolifT	Th17/Treg program	d14	d21	144	76	5320	0.735772	two.sided	wilcox.test	0.776768	ns	p.adj=0.78
memCD8	Th17/Treg program	d7	d21	57	188	5514	0.740063	two.sided	wilcox.test	0.779014	ns	p.adj=0.78
prolifT	Th17/Treg program	d4	d21	15	76	540	0.752345	two.sided	wilcox.test	0.789633	ns	p.adj=0.79
prolifT	Ribosomal biogenesis	d7	d14	35	144	2605	0.758597	two.sided	wilcox.test	0.793881	ns	p.adj=0.79
naiveCD4	Ribosomal biogenesis	d4	d7	390	385	75983	0.770872	two.sided	wilcox.test	0.803113	ns	p.adj=0.8
actGC-TFH	Hypoxia and apoptosis	d14	d21	267	7	995	0.771881	two.sided	wilcox.test	0.803113	ns	p.adj=0.8
actCD4	Th17/Treg program	d4	d21	34	562	9282	0.780658	two.sided	wilcox.test	0.809904	ns	p.adj=0.81
GC-TFH	Hypoxia and apoptosis	d14	d21	392	87	17352	0.797621	two.sided	wilcox.test	0.824775	ns	p.adj=0.82
actTh17	Hypoxia and apoptosis	d4	d21	11	354	2035	0.799574	two.sided	wilcox.test	0.824775	ns	p.adj=0.82
GC-TFH(ISGs)	Th17/Treg program	d4	d14	7	528	1746	0.802735	two.sided	wilcox.test	0.82567	ns	p.adj=0.83
Treg	Hypoxia and apoptosis	d4	d7	126	138	8843	0.810605	two.sided	wilcox.test	0.83139	ns	p.adj=0.83
naive_CXCR5	Ribosomal biogenesis	d4	d7	213	281	30252	0.836137	two.sided	wilcox.test	0.85514	ns	p.adj=0.86
CD4TCM	Hypoxia and apoptosis	d4	d7	4	22	47	0.858984	two.sided	wilcox.test	0.876018	ns	p.adj=0.88
prolifT	Th17/Treg program	d4	d14	15	144	1062	0.917868	two.sided	wilcox.test	0.933425	ns	p.adj=0.93
GC-TFH	Th17/Treg program	d4	d7	70	154	5372	0.96895	two.sided	wilcox.test	0.982572	ns	p.adj=0.98
CD4TCM	Ribosomal biogenesis	d4	d7	4	22	45	0.971654	two.sided	wilcox.test	0.982572	ns	p.adj=0.98
cytotoxicCD8	Hypoxia and apoptosis	d4	d7	135	130	8780	0.994243	two.sided	wilcox.test	1	ns	p.adj=1
GC-TFH(ISGs)	Th17/Treg program	d4	d7	7	20	70	1	two.sided	wilcox.test	1	ns	p.adj=1
naiveCD8	Hypoxia and apoptosis	d14	d21	29	1	15	1	two.sided	wilcox.test	1	ns	p.adj=1
naiveCD8	Ribosomal biogenesis	d14	d21	29	1	14	1	two.sided	wilcox.test	1	ns	p.adj=1
